# Fatty Acid Metabolism and The Oxidative Stress Response Support Bacterial Predation

**DOI:** 10.1101/2023.12.11.571100

**Authors:** Rikesh Jain, Nguyen-Hung Le, Lionel Bertaux, Jean Baudry, Jérôme Bibette, Yann Denis, Bianca H. Habermann, Tâm Mignot

**Affiliations:** Aix-Marseille Université - CNRS UMR 7283, Institut de Microbiologie de la Méditerranée and Turing Center for Living Systems, Marseille, France; Aix-Marseille Université - CNRS UMR 7283, Institut de Microbiologie de la Méditerranée, Marseille, France; Laboratoire Colloïdes et Matériaux Divisés, Institut Chimie, Biologie, Innovation, UMR 8231, ESPCI Paris, CNRS, Université Paris Sciences et Lettres, 75005 Paris, France; Aix-Marseille Université – CNRS FR3479, Institut de Microbiologie de la Méditerranée, Marseille, France; Aix Marseille University, CNRS, IBDM UMR 7288, Turing Center for Living Systems, Marseille, France

## Abstract

Despite growing awareness of their importance in soil ecology, the genetic and physiological traits of bacterial predators are still relatively poorly understood. In the course of a *Myxococcus xanthus* predator evolution experiment, we discovered a class of genotypes leading to enhanced predation against diverse species. RNA-seq analysis demonstrated that this phenotype is linked to the constitutive activation of a predation-specific program. Functional analysis of the mutations accumulated across the evolutionary time in a two-component system and Acyl-CoA-manipulating enzymes revealed the critical roles of fatty acid metabolism and antioxidant gene induction. The former likely adapts the predator to metabolites derived from the prey while the latter protects predatory cells from reactive oxygen species (ROS) generated by prey cells under stress and released upon lysis during predation. These findings reveal interesting parallels between bacterial predator-prey dynamics and pathogen-host cell interactions.

**Significance Statement:** This study illuminates the largely unexplored genetic and metabolic strategies used by bacterial predators in soil ecosystems. Through experimental evolution in *Myxococcus xanthus*, we discovered that more efficient predators accumulate mutations that activate a genetic program for predation. This program simultaneously triggers a metabolic shift favoring fatty acid degradation for energy production and upregulates antioxidant gene expression, enhancing protection against reactive oxygen species generated during prey cell lysis. This adaptive mechanism proves advantageous across a wide range of prey species, suggesting that metabolic adaptation plays a crucial role in the evolutionary trajectory of bacterial predators within their natural ecological niche.
