## Supplementary Table S3 for "Fatty Acid Metabolism and The Oxidative Stress Response Support Bacterial Predation"

### Sheet: Beta_oxidation
MXAN	MXAN_RS	orgdb_Name	New_Names	Protein_ID	WT_Alone1	WT_Alone2	WT_Alone3	WT_Ecoli1	WT_Ecoli2	WT_Ecoli3	WT_Bsubtilis1	WT_Bsubtilis2	WT_Bsubtilis3	WT_Ccrescentus1	WT_Ccrescentus2	WT_Ccrescentus3	C10E9_Alone1	C10E9_Alone2	C10E9_Alone3	M1_Alone1	M1_Alone2	M1_Alone3
MXAN_7040	MXAN_RS34075	transporter	LCFAs transporter	WP_011556959.1	3708.19	1835.08	4591.5	1452.37	756.782	625.704	2233.01	1075.29	2840.45	1421.45	784.955	1782.78	2271.65	2170.24	1759.62	4530.42	3417.84	2342.17
MXAN_6116	MXAN_RS29670	hypothetical protein	LCFAs transporter	WP_011556065.1	676.38	339.962	323.117	1258.02	1011.08	628.969	781.602	537.132	1631.37	55.0657	26.6676	102.139	4695.9	5987.7	4484.92	2993.71	1967.29	2014.86
MXAN_0216	MXAN_RS01065	long-chain-fatty-acid--CoA ligase	Acyl-coA synthetase	WP_020477918.1	320.467	331.733	342.789	83.2898	58.9965	335.16	171.991	129.158	102.502	567.393	514.801	388.657	254.343	285.074	277.2	164.07	186.479	130.218
MXAN_2536	MXAN_RS12255	long-chain fatty acid--CoA ligase	Acyl-coA synthetase	WP_011552606.1	9950.02	10551.7	8793.99	7301.74	6017.64	3987.09	9579.88	6494.79	6592.6	6025.92	3852.31	4545.83	13038.4	16091.7	17645.9	11620.1	10292	9000.9
MXAN_2959	MXAN_RS14330	long-chain fatty acid--CoA ligase	Acyl-coA synthetase	WP_011553015.1	5291.11	4110.92	4237.4	3026.2	3513.34	2503.9	3282.16	3134.64	3401.33	2368.9	2422.11	2318.68	3815.15	4378.41	5429.51	4092.51	4454.15	4767.05
MXAN_3518	MXAN_RS17045	long-chain fatty acid--CoA ligase	Acyl-coA synthetase	WP_011553548.1	2176.75	1697.75	1326.4	933.54	762.886	679.025	1050.1	915.38	1204.04	798.453	741.475	775.988	3711.96	3520.89	3410.77	2064.74	2236.33	2088.77
MXAN_6374	MXAN_RS30875	long-chain-fatty-acid--CoA ligase	Acyl-coA synthetase	WP_011556306.1	3909.21	3034.97	2407.88	933.54	726.267	787.843	1596.65	995.334	666.983	1039.23	798.289	675.176	4211.92	4274.96	3996.81	4899	5545.98	5588.83
MXAN_0225	MXAN_RS01105	long-chain-fatty-acid--CoA ligase	long-chain-fatty-acid--CoA ligase	WP_011550371.1	111.192	101.32	120.493	72.8786	69.1683	284.015	72.6183	72.7793	110.442	72.3412	68.4082	78.262	95.9237	117.248	72.3132	76.258	68.3283	61.5897
MXAN_7148	MXAN_RS34610	long-chain-fatty-acid--CoA ligase	long-chain-fatty-acid--CoA ligase	WP_011557067.1	333.092	310.132	327.543	327.954	364.151	435.272	302.895	316.744	364.531	268.31	241.748	267.948	284.864	303.466	302.811	440.217	323.136	248.119
MXAN_3532	MXAN_RS17115	o-succinylbenzoate--CoA ligase	o-succinylbenzoate--CoA ligase	WP_011553562.1	205.39	199.554	227.706	357.452	292.948	248.105	262.764	262.416	254.089	284.506	338.562	435.084	170.047	168.975	146.133	196.422	311.748	276.274
MXAN_1528	MXAN_RS07420	AMP-dependent synthetase	AMP-dependent synthetase	WP_011551639.1	3263.91	2692.95	4403.63	4695.46	4207.06	2481.05	4808.1	4906.97	5213.88	5913.08	5223.37	5542.01	2323.97	2243.81	2234.18	2570.82	2088.28	2053.58
MXAN_2379	MXAN_RS11505	acyl-CoA dehydrogenase	acyl-CoA dehydrogenase	WP_011552454.1	199.078	133.722	152.46	260.281	268.536	251.37	269.452	277.792	371.749	244.017	233.052	222.848	283.411	279.326	253.096	295.789	244.843	248.119
MXAN_5895	MXAN_RS28585	acyl-CoA dehydrogenase	acyl-CoA dehydrogenase	WP_011555846.1	586.552	531.287	935.907	640.29	728.301	503.828	453.864	464.353	205.004	1307.54	1603.53	1272.09	2161.19	2111.61	1697.85	2910.51	1513.19	1157.89
MXAN_6432	MXAN_RS31150	acyl-CoA dehydrogenase	acyl-CoA dehydrogenase	WP_020478009.1	600.633	371.85	471.15	676.73	581.827	535.385	765.359	628.363	704.519	484.254	311.315	396.616	598.797	511.523	421.827	649.349	613.531	549.029
MXAN_5921	MXAN_RS28710	acyl-CoA dehydrogenase	Acyl-coA dehydrogenase	WP_026114250.1	1580.97	1586.66	1556.07	30676.7	36742.6	17809.2	25012.2	22609.8	13905.6	18274.8	17747.3	13689.2	5037.45	5476.17	5331.59	5972.39	4792.95	5034.52
MXAN_4671	MXAN_RS22680	acyl-CoA dehydrogenase	Acyl-coA dehydrogenase	WP_011554663.1	2744.85	2392.08	1657.39	22549	19975.4	8728.3	22255.6	29066.6	21265.5	26705.2	19328.2	16907.2	2876.26	2693.26	2649.98	4897.84	4350.24	4193.38
MXAN_3797	MXAN_RS18420	acyl-CoA dehydrogenase	acyl-CoA dehydrogenase	WP_011553809.1	1877.65	1726.04	2276.08	4633	4670.89	2496.29	4412.52	3827.58	3088.77	4588.27	4047.68	4238.09	2478.03	2528.88	2271.84	3090.76	2755.91	2667.72
MXAN_3795	MXAN_RS18410	acyl-CoA dehydrogenase	acyl-CoA dehydrogenase	WP_011553807.1	1212.92	1230.76	1542.3	1782.05	2172.7	1252.5	2043.82	1972.22	1606.1	2140	2080.65	1752.27	1619.08	1519.63	1464.34	1254.79	1370.84	1406.01
MXAN_3760	MXAN_RS18240	acyl-CoA dehydrogenase	acyl-CoA dehydrogenase	WP_011553773.1	2037.39	1693.64	2074.93	1464.51	1273.51	737.787	1420.83	1246.47	1655.19	1231.96	1028.44	1273.42	2844.28	2558.77	2521.92	1995.42	1649.84	1416.56
MXAN_3048	MXAN_RS14770	acyl-CoA dehydrogenase	acyl-CoA dehydrogenase	WP_011553103.1	889.539	879.993	812.464	1001.21	941.909	646.379	940.216	979.959	936.231	942.055	911.336	878.126	1078.42	1013.85	947.604	845.771	976.526	851.698
MXAN_4304	MXAN_RS20880	acyl-CoA dehydrogenase	acyl-CoA dehydrogenase	WP_011554307.1	84.9724	83.319	63.9348	48.5857	65.0996	153.434	64.0188	83.03	92.396	60.4643	118.845	80.9149	71.2161	74.7169	48.2088	127.097	105.339	89.7451
MXAN_2969	MXAN_RS14380	acyl-CoA dehydrogenase	acyl-CoA dehydrogenase	WP_011553025.1	718.138	649.065	541.479	5740.06	5637.22	3038.2	5218.96	4961.3	3176.11	4227.1	4019.27	3273.74	2906.78	2758.78	2436.05	2947.49	3175.84	3776.33
MXAN_5616	MXAN_RS27215	acyl-CoA dehydrogenase	acyl-CoA dehydrogenase	WP_011555570.1	526.829	470.084	395.412	513.62	439.422	491.858	444.309	431.551	446.099	583.049	491.032	582.322	674.373	541.41	528.79	442.528	489.686	505.036
MXAN_0422	MXAN_RS02055	acyl-CoA dehydrogenase	acyl-CoA dehydrogenase	WP_011550556.1	379.705	423.795	391.478	2120.42	2038.43	1118.65	2014.2	2125.98	1584.45	1919.2	1768.18	1380.86	510.14	474.74	435.386	967.09	1012.11	911.528
MXAN_0797	MXAN_RS03835	acyl-CoA dehydrogenase	acyl-CoA dehydrogenase	WP_011550920.1	137.412	112.121	147.05	234.253	201.402	294.897	209.255	185.536	241.818	172.755	125.801	197.645	353.174	306.914	244.057	136.34	148.045	117.9
MXAN_5136	MXAN_RS24960	crotonase	Enol-coA hydratase (crotonase)	WP_011555109.1	5618.86	5377.16	5857.9	85269.7	60202.9	27652.9	67779.6	57680.2	41424.4	49430.6	37194.9	38053.9	15119.6	15980.2	14399.4	11884.7	10021.5	8761.58
MXAN_5371	MXAN_RS26065	fatty acid oxidation complex subunit alpha FadJ	Enol-coA hydratase (crotonase)	WP_011555336.1	2364.66	1864.91	1386.4	38358.4	28401.7	13395.5	20185	29792.4	26984	22572.1	17373.9	16144.5	4057.86	3902.52	4271	4305.11	4293.3	3820.32
MXAN_6987	MXAN_RS33820	3-hydroxyacyl-CoA dehydrogenase	Enol-coA hydratase (crotonase)	WP_011556907.1	755.526	905.194	1116.4	3017.52	3134.95	1814	2921.93	2882.47	2542.33	3752.57	2889.96	3764.53	812.445	931.088	986.774	1421.17	1279.73	1048.79
MXAN_2034	MXAN_RS09865	enoyl-CoA hydratase	enoyl-CoA hydratase	WP_011552118.1	123.817	103.377	124.427	138.816	124.096	169.756	119.438	131.208	144.369	127.947	115.366	111.424	116.271	90.8098	97.9241	106.299	130.963	102.063
MXAN_5841	MXAN_RS28310	enoyl-CoA hydratase	enoyl-CoA hydratase	WP_011555792.1	170.43	121.893	160.821	131.876	97.6494	113.171	151.925	107.631	171.799	70.7216	72.4663	66.3237	152.606	136.789	120.522	154.827	129.539	130.218
MXAN_5135	MXAN_RS24955	acetyl-CoA C-acyltransferase	acetyl-CoA C-acyltransferase	WP_026114036.1	3045.9	2889.42	3534.61	23435.7	20073	8848	18359	24276.5	18658.9	19245.5	14965.2	14616.4	8524.13	9224.66	7189.13	5063.07	3937.42	3471.9
MXAN_6988	MXAN_RS33825	acetyl-CoA acetyltransferase	acetyl-CoA acetyltransferase	WP_011556908.1	597.72	425.338	749.513	1691.82	1572.56	954.335	1897.63	1775.41	1759.85	2123.27	1329.9	1829.21	463.631	570.147	566.453	643.572	512.462	418.81
MXAN_5883	MXAN_RS28525	acetyl-CoA C-acetyltransferase	acetyl-CoA C-acetyltransferase	WP_011555834.1	1760.14	1242.58	2105.42	3055.69	2901	1646.42	2619.04	2466.3	3855.37	2196.15	1953.11	2375.72	3005.61	2674.87	2226.64	2571.98	2081.17	1636.53
MXAN_5372	MXAN_RS26070	acetyl-CoA C-acyltransferase FadI	acetyl-CoA C-acyltransferase FadI	WP_011555337.1	699.201	588.89	355.576	11691.8	9524.88	4007.77	6444.87	7765.86	7879.64	5617.78	4255.8	4240.74	1483.91	1467.9	1358.89	2360.53	2014.26	1837.13
MXAN_2590	MXAN_RS12525	acyl-CoA thioesterase	Acyl-coA thioesterase	WP_011552660.1	59.2379	58.6319	106.722	156.168	117.993	75.0845	133.771	154.784	258.42	132.806	111.308	110.097	61.0424	78.1654	64.7806	65.8592	52.6697	56.3106
MXAN_5464	MXAN_RS26480	acyl-CoA thioesterase	Acyl-coA thioesterase	WP_020477843.1	19.9078	18.001	26.5575	93.701	122.062	77.2608	57.3302	108.656	120.548	82.5986	97.9744	66.3237	11.6271	16.0929	22.5979	24.2639	24.1996	19.3568
MXAN_3828	MXAN_RS18590	acyl-CoA thioesterase II	Acyl-coA thioesterase II	WP_011553840.1	261.229	228.87	293.608	378.275	229.883	211.107	316.272	303.418	446.099	241.317	188.992	285.192	815.352	716.133	495.647	280.768	223.491	202.366
MXAN_4456	MXAN_RS21645	acyl-CoA thioesterase	Acyl-coA thioesterase	WP_011554454.1	219.472	322.475	215.903	288.044	242.089	205.666	227.41	203.987	183.348	181.393	188.992	163.156	396.775	448.301	561.934	210.287	176.515	200.607
MXAN_7069	MXAN_RS34220	acyl-CoA thioesterase	Acyl-coA thioesterase	WP_020478080.1	49.0412	56.0603	55.0823	39.9097	61.0308	103.377	50.6417	69.7042	55.582	74.5007	57.973	58.3649	42.1483	65.521	36.1566	55.4604	68.3283	59.83
MXAN_5856	MXAN_RS28390	acetate--CoA ligase	Acetate--coA synthetase	WP_011555807.1	24112.2	15986.4	43886.8	6642.36	4794.99	3210.13	16338.2	8027.25	12760.8	6371.97	3146.2	6348.51	52592.4	56348	51984.1	77661.9	81662.3	75065.6
MXAN_2570	MXAN_RS12425	acetate--CoA ligase	Acetate--coA synthetase	WP_011552640.1	1688.28	1294.53	1288.53	1067.15	856.466	687.73	1568.94	1143.97	1639.31	870.794	513.061	782.62	2318.16	2388.64	1967.52	2278.5	2425.66	2164.44

### Sheet: TCA
MXAN	MXAN_RS	orgdb_Name	New_Names	Protein_ID	WT_Alone1	WT_Alone2	WT_Alone3	WT_Ecoli1	WT_Ecoli2	WT_Ecoli3	WT_Bsubtilis1	WT_Bsubtilis2	WT_Bsubtilis3	WT_Ccrescentus1	WT_Ccrescentus2	WT_Ccrescentus3	C10E9_Alone1	C10E9_Alone2	C10E9_Alone3	M1_Alone1	M1_Alone2	M1_Alone3
MXAN_3519	MXAN_RS17050	citrate synthase	Citrate synthase	WP_011553549.1	10938.6	10064.1	12121.1	18794	16887.2	9143.98	18039	14546.6	14717.7	14260.9	10661.2	11915.7	21854.6	23992.2	24008	14602.3	11987.4	12594.2
MXAN_1363	MXAN_RS06600	aconitate hydratase AcnA	Aconitase	WP_011551480.1	4099.55	2482.6	5834.79	13555.4	10377.3	5105.74	11009.3	9929.77	12928.2	9233.76	6393.85	8496.07	5341.21	5422.15	4364.4	6678.35	5395.09	4133.55
MXAN_3537	MXAN_RS17145	NADP-dependent isocitrate dehydrogenase	Isocitrate dehydrogenase	WP_011553566.1	5686.84	6014.91	7510.37	12328.6	10550.2	5013.25	11132.6	11068.6	9859.66	11214.5	8053.03	9616.94	4704.62	4734.75	5042.34	5790.99	4401.48	3463.1
MXAN_6037	MXAN_RS29290	cold-shock protein	Isocitrate dehydrogenase	WP_011555986.1	11779.6	7212.24	11490.1	2132.57	2880.66	2273.21	3531.54	6373.83	5540.87	5353.79	5620.49	2594.58	6072.26	6191.16	6193.32	8208.14	8005.8	13664.1
MXAN_4217	MXAN_RS20475	2-oxo acid dehydrogenase subunit E2	alpha-ketoglutarate dehydrogenase	WP_011554220.1	2653.57	2524.26	3143.63	5332.28	4833.64	2705.22	4912.25	4388.29	3391.94	3316.36	3017.5	3001.81	5063.61	4995.69	3638.26	3414.28	2868.37	2629
MXAN_6035	MXAN_RS29280	2-oxoglutarate dehydrogenase E1 component	alpha-ketoglutarate dehydrogenase	WP_011555984.1	3277.51	2583.4	3831.17	10524	7966.56	3959.89	8804.97	7014.49	7337.54	7898.69	5163.66	7277.04	6966.1	6579.69	5414.45	6836.65	4708.96	3918.87
MXAN_3541	MXAN_RS17165	succinyl-CoA ligase subunit beta	Succinyl-coA synthetase	WP_011553570.1	5234.78	5668.26	7477.91	14936.6	18042.8	8966.61	13088.5	13296.1	9734.78	13845.8	17954.8	11935.6	4191.58	3909.42	4124.86	5101.2	3346.66	2764.5
MXAN_3542	MXAN_RS17170	succinate--CoA ligase subunit alpha	Succinyl-coA synthetase	WP_011553571.1	984.223	793.073	1752.8	2524.72	2410.72	1235.09	2574.13	3259.69	3544.97	3048.05	2280.66	2517.65	745.589	605.782	516.738	1826.73	1151.62	779.55
MXAN_6036	MXAN_RS29285	dihydrolipoyllysine-residue succinyltransferase	Succinyl-coA synthetase	WP_011555985.1	2660.36	1734.27	2953.79	6902.64	5907.79	3507.21	5729.2	5741.37	4398.19	6099.88	4144.49	3800.35	4720.61	4473.82	4013.38	3324.16	2101.1	2203.15
MXAN_3539	MXAN_RS17155	succinate dehydrogenase flavoprotein subunit	Succinate dehydrogenase	WP_026114003.1	1311.97	1234.87	2068.04	10397.3	9044.77	4115.5	8632.98	7333.29	5937.16	7981.83	6359.64	6238.41	3424.19	3462.27	2948.27	4394.08	2637.76	2435.43
MXAN_3540	MXAN_RS17160	succinate dehydrogenase iron-sulfur subunit	Succinate dehydrogenase	WP_011553569.1	785.63	557.003	1267.38	4952.27	4247.75	2061.01	3512.43	3029.06	3140.02	3150.08	2709.66	3094.67	2116.14	2361.05	1883.16	1683.45	1232.76	1147.33
MXAN_1072	MXAN_RS05145	succinate dehydrogenase	Succinate dehydrogenase	WP_011551192.1	672.981	611.52	860.661	1997.22	1721.07	867.28	1728.51	1662.65	1230.02	1560.19	886.987	1565.24	1092.95	1200.07	1143.45	1496.27	922.432	811.225
MXAN_5224	MXAN_RS25390	sdhA	Succinate dehydrogenase	WP_011555191.1	33.5034	39.0879	16.2296	10.4112	24.4123	223.077	18.1546	18.4511	16.6024	16.1958	23.7689	21.2236	170.047	195.413	197.355	70.4809	71.1753	112.621
MXAN_5222	MXAN_RS25380	succinate dehydrogenase/fumarate reductase iron-sulfur subunit	Fumarase	WP_011555189.1	38.8445	40.6309	30.0002	34.7041	32.5498	113.171	21.9766	28.7017	20.2116	27.5329	22.0298	25.203	97.3771	179.321	158.185	85.5014	88.2574	133.738
MXAN_5225	MXAN_RS25395	succinate dehydrogenase/fumarate reductase cytochrome b subunit	Fumarase	WP_011555192.1	27.1912	21.0869	4.91806	1.7352	4.06872	63.1145	8.59953	5.12531	8.66212	3.23916	4.63784	1.32647	93.0169	140.238	153.665	43.9061	19.9291	24.6359
MXAN_6439	MXAN_RS31185	class II fumarate hydratase	Fumarase	WP_011556371.1	1126.01	1923.54	664.43	2352.94	3942.59	2933.74	2237.79	1940.44	1102.98	1357.75	1582.66	825.067	4386.33	5478.47	5547.02	2861.99	3259.83	4884.95
MXAN_3538	MXAN_RS17150	malate dehydrogenase	Malate dehydrogenase	WP_011553567.1	4780.79	4321.79	6647.74	11310.1	10381.3	4959.93	9117.42	9658.13	10298.5	9547.96	8505.22	9294.61	4653.75	4514.05	4555.73	6989.16	5570.18	5931.97

### Sheet: Anti_ROS
MXAN	MXAN_RS	orgdb_Name	New_Names	Protein_ID	WT_Alone1	WT_Alone2	WT_Alone3	WT_Ecoli1	WT_Ecoli2	WT_Ecoli3	WT_Bsubtilis1	WT_Bsubtilis2	WT_Bsubtilis3	WT_Ccrescentus1	WT_Ccrescentus2	WT_Ccrescentus3	C10E9_Alone1	C10E9_Alone2	C10E9_Alone3	M1_Alone1	M1_Alone2	M1_Alone3
MXAN_4389	MXAN_RS21305	catalase	katB	WP_011554390.1	193.251	148.123	192.788	3926.77	2831.83	1581.13	2815.87	1787.71	1597.44	1288.11	320.011	867.514	43565.4	48516.6	35254.2	15621.3	6254.89	5859.82
MXAN_6188	MXAN_RS30005	katE	katE	WP_011556132.1	94.6835	91.548	68.8529	263.751	311.257	490.77	182.501	223.463	236.043	170.056	165.223	141.933	167.14	216.104	215.433	494.522	335.948	241.08
MXAN_4826	MXAN_RS23455	superoxide dismutase	sodB	WP_011554812.1	5393.08	2808.67	5847.08	10229	12033.2	7188.52	8129.43	9509.49	8452.07	7981.29	9696.57	6162.8	24337	24954.3	23789.5	12305.3	10758.9	11640.5
MXAN_5862	MXAN_RS28420	superoxide dismutase family protein	sodC	WP_011555813.1	2964.32	1479.17	2645.43	5417.31	2862.35	2383.12	6368.43	5259.59	6923.92	3050.75	1448.17	2042.77	5881.87	7654.46	6723.62	5845.29	4203.62	4073.72
MXAN_1564	MXAN_RS07600	peroxiredoxin	ahpC	WP_011551675.1	22202.6	22817.6	18712.7	69052.5	97502.9	67499.9	53911.4	43773.2	29054.9	29764.1	27780.7	24718.9	170541	208745	226330	85283	65502.7	73976.3
MXAN_6536	MXAN_RS31670	peroxiredoxin	ahpC	WP_011556466.1	288.421	246.357	265.575	425.125	384.494	344.953	428.066	390.548	535.608	371.963	408.71	408.554	780.47	733.375	655.338	439.061	442.711	492.718
MXAN_6624	MXAN_RS32060	thioredoxin-dependent thiol peroxidase	ahpC	WP_011556550.1	573.928	463.398	985.088	1096.65	594.034	535.385	1159.03	1187.02	1489.16	924.78	578.571	1047.91	946.157	966.722	736.69	318.897	267.619	188.289
MXAN_6310	MXAN_RS30570	peroxiredoxin	ahpC	WP_011556243.1	738.531	603.806	709.676	676.73	437.388	291.632	655.476	544.307	604.905	446.464	325.229	470.898	529.034	664.406	670.403	504.921	478.298	410.012
MXAN_2256	MXAN_RS10900	thioredoxin	thioredoxin	WP_011552332.1	2150.04	2176.07	2508.7	3668.22	3887.66	2320	2882.75	3461.63	2448.49	4113.19	4516.68	3825.55	2258.57	1913.9	1608.97	1569.07	1719.6	1529.19
MXAN_2652	MXAN_RS12830	thioredoxin	thioredoxin	WP_011552722.1	6488.49	5380.25	6252.33	9554.04	9026.46	6093.81	7228.39	6749	6018.73	4466.26	5422.22	4596.23	16966.9	17804.5	16484.4	6710.71	8636.42	10832.8
MXAN_5670	MXAN_RS27475	thioredoxin	thioredoxin	WP_011555623.1	12.6245	14.4008	14.2624	17.352	12.2062	72.9081	11.466	20.5012	10.1058	10.2573	19.1311	19.8971	15.9873	8.04644	19.5848	15.0205	12.8116	15.8374
MXAN_6469	MXAN_RS31330	thioredoxin	thioredoxin	WP_011556399.1	17.48	14.4008	16.2296	48.5857	38.6529	90.319	36.3091	26.6516	24.5427	27.5329	37.6825	31.8354	56.6822	52.8766	48.2088	35.8182	35.5877	42.233
MXAN_6848	MXAN_RS33170	thioredoxin	thioredoxin	WP_011556773.1	4917.72	2490.31	5188.06	10209.9	4139.93	3071.93	10575.5	7594.68	8357.5	4809.07	2667.92	4793.88	9840.9	12329.4	9992.78	5042.27	4126.75	3947.02
MXAN_6931	MXAN_RS33555	thioredoxin	thioredoxin	WP_011556851.1	227.24	241.214	344.264	1391.63	1198.24	841.164	1213.49	962.532	752.161	558.755	624.949	470.898	2473.67	2454.16	1589.38	399.777	328.83	519.114
MXAN_7090	MXAN_RS34325	glutathione peroxidase	glutathione peroxidase	WP_011557009.1	630.252	423.795	757.382	2981.08	2681.29	1931.52	3071.94	2215.16	1632.81	1378.26	1282.36	1269.44	4847.05	5817.57	4263.46	2149.09	1759.45	1812.5
MXAN_6496	MXAN_RS31475	thiol peroxidase	thiol peroxidase	WP_011556427.1	552.078	507.114	968.366	1698.77	2040.46	1259.03	1960.69	1976.32	1449.46	1965.63	2166.45	1785.43	404.042	364.389	378.138	861.947	838.445	691.565

### Sheet: Electron_Transfer_Chain
MXAN	MXAN_RS	orgdb_Name	Protein_ID	WT_Alone1	WT_Alone2	WT_Alone3	WT_Ecoli1	WT_Ecoli2	WT_Ecoli3	WT_Bsubtilis1	WT_Bsubtilis2	WT_Bsubtilis3	WT_Ccrescentus1	WT_Ccrescentus2	WT_Ccrescentus3	C10E9_Alone1	C10E9_Alone2	C10E9_Alone3	M1_Alone1	M1_Alone2	M1_Alone3
MXAN_0056	MXAN_RS00295	polyphosphate kinase 1	WP_011550205.1	550.621	535.916	301.969	366.128	297.017	338.424	260.853	238.839	310.393	127.947	100.293	87.5473	2167	2272.54	1895.21	685.167	563.709	608.859
MXAN_0385	MXAN_RS01880	NAD(P)/FAD-dependent oxidoreductase	WP_011550521.1	15.0522	22.6299	18.6886	12.1464	16.2749	276.398	8.59953	21.5263	9.38397	14.5762	24.9284	17.2442	7.26695	3.44847	7.53262	3.46627	7.11753	12.3179
MXAN_0402	MXAN_RS01955	ATP synthase F0 subunit A	WP_020478432.1	594.321	707.183	1031.81	987.331	1141.28	498.387	817.911	937.931	904.47	1214.14	1538.02	1192.5	223.822	165.527	162.705	400.932	279.007	272.755
MXAN_0403	MXAN_RS01960	ATP synthase F0 subunit C	WP_002636238.1	1066.28	742.671	2286.41	2486.55	2707.74	1012.01	1564.16	1957.87	1922.99	2325.18	2753.14	2796.21	197.661	175.872	174.757	793.777	503.921	369.538
MXAN_0404	MXAN_RS01965	ATP synthase subunit B	WP_020478431.1	1697.02	1375.79	2644.93	3104.28	2842	1392.87	2791.98	3184.87	2146.04	4212.53	3726.51	2586.63	504.326	465.544	491.127	971.712	660.507	672.208
MXAN_0602	MXAN_RS02920	cytochrome oxidase assembly protein	WP_011550733.1	929.355	770.958	1112.47	803.4	962.253	644.203	622.033	663.215	735.559	711.535	862.059	850.27	1376.36	1140.29	928.019	1037.57	764.423	712.681
MXAN_0862	MXAN_RS04130	inorganic pyrophosphatase	WP_011550983.1	87.8857	68.9182	38.3609	322.748	256.33	241.576	229.321	232.689	106.833	161.958	201.746	110.097	324.106	418.415	414.294	192.956	160.856	253.398
MXAN_1080	MXAN_RS05185	NADH-quinone oxidoreductase subunit N	WP_011551200.1	1657.2	977.198	2402.96	3935.44	2636.53	1348.26	3706.4	3496.48	3952.82	3898.33	2864.45	3699.54	950.517	1011.55	929.526	1355.31	750.188	677.487
MXAN_1081	MXAN_RS05190	NADH:ubiquinone oxidoreductase subunit M	WP_011551201.1	2056.82	1375.79	2840.18	5582.15	5718.59	2402.7	4466.98	3785.55	4699.2	4815.55	4295.8	4187.68	1280.44	1124.2	947.604	2098.25	1071.9	805.946
MXAN_1082	MXAN_RS05195	NADH-quinone oxidoreductase subunit L	WP_020478918.1	1783.45	1426.19	2698.05	4128.05	3680.16	1812.91	4138.29	3895.23	3971.58	4373.4	3116.05	3479.34	947.61	885.108	843.654	1842.9	996.455	936.164
MXAN_1083	MXAN_RS05200	NADH-quinone oxidoreductase subunit K	WP_011551203.1	167.031	156.866	284.756	324.483	305.154	132.758	417.555	335.195	441.046	366.565	280.01	290.498	85.75	68.9694	96.4176	140.962	56.9403	45.7524
MXAN_1084	MXAN_RS05205	hypothetical protein	WP_011551204.1	396.214	408.88	586.233	799.929	854.432	409.156	868.553	822.099	807.021	882.131	821.478	823.741	264.517	247.141	206.394	367.425	274.737	232.281
MXAN_1085	MXAN_RS05210	NADH-quinone oxidoreductase subunit F	WP_011551205.1	2430.7	2127.21	3721.01	3938.91	3816.46	2004.43	4080.96	4125.87	4158.54	4467.34	4045.36	4143.91	1587.1	1490.89	1474.89	1659.19	1269.77	1140.29
MXAN_1086	MXAN_RS05215	NAD(P)H-dependent oxidoreductase subunit E	WP_011551206.1	2572.48	2639.98	3936.91	4764.87	3997.52	2242.74	5221.83	4101.27	3262.01	5055.79	4235.51	4507.36	1576.93	1536.87	1773.18	1426.95	1087.56	976.637
MXAN_1442	MXAN_RS06995	NAD(P)/FAD-dependent oxidoreductase	WP_011551558.1	1027.44	846.048	1173.45	8863.42	7044.99	4017.56	5791.31	5409.25	3944.15	3499.37	2887.64	3004.46	5341.21	5424.45	4236.35	2364	1284	1666.44
MXAN_2119	MXAN_RS10275	hypothetical protein	WP_020478899.1	37.8734	69.9468	51.1478	24.2929	26.4467	23.94	12.4215	21.5263	19.4898	18.3552	32.4649	21.2236	21.8008	16.0929	30.1305	41.5953	54.0933	79.1868
MXAN_2473	MXAN_RS11965	hypothetical protein	WP_020477621.1	87.8857	126.521	105.738	50.3209	44.756	70.7318	52.5527	49.2029	64.9659	45.3482	37.1027	59.6914	72.6695	49.4281	66.2871	79.7243	85.4104	59.83
MXAN_2726	MXAN_RS13205	NADH-quinone oxidoreductase subunit I	WP_011552793.1	1837.83	1425.68	2089.19	4141.93	3291.6	1851	3891.77	3179.74	2691.75	3111.75	3163.01	2627.75	1733.89	2015.06	1681.28	1651.1	1355.18	1332.1
MXAN_2727	MXAN_RS13210	NADH dehydrogenase subunit H	WP_011552794.1	1615.45	1197.84	1883.62	2830.12	2298.83	1276.44	3101.57	2706.16	2871.49	2753.29	1663.25	1850.43	1411.24	1419.62	1348.34	1539.03	932.397	934.404
MXAN_2728	MXAN_RS13215	ferredoxin	WP_020478795.1	2999.28	2205.38	3516.41	5059.86	4158.23	2117.6	5693.85	5551.73	5842.6	6550.12	4780.46	4768.68	2871.9	2385.19	2083.52	2655.17	1779.38	1407.77
MXAN_2729	MXAN_RS13220	NADH-quinone oxidoreductase subunit D	WP_011552796.1	1742.18	1633.46	2160.5	5521.42	6027.81	2681.28	5549.57	4152.52	3223.03	4453.3	3547.37	3617.3	1751.33	1511.58	1379.98	2205.71	1568.7	1478.15
MXAN_2730	MXAN_RS13225	NADH dehydrogenase subunit C	WP_020478794.1	780.289	705.126	941.809	1877.49	1684.45	780.226	2011.34	1423.81	1278.38	1423.07	1106.13	1302.6	565.369	537.962	543.855	845.771	604.99	483.919
MXAN_2733	MXAN_RS13240	NADH-quinone oxidoreductase subunit B	WP_011552800.1	1079.88	1074.4	1338.7	737.462	903.256	553.884	1021.43	1012.76	1031.51	1106.71	837.131	598.24	632.225	756.365	784.899	842.305	516.733	649.332
MXAN_2734	MXAN_RS13245	NADH-quinone oxidoreductase subunit A	WP_011552801.1	1598.45	1625.23	1945.59	1971.19	1426.09	832.458	1786.79	1485.31	1474	1586.11	1198.88	1740.33	1274.62	1262.14	1318.21	1006.37	842.716	716.201
MXAN_3866	MXAN_RS18780	cytochrome-c oxidase	WP_011553876.1	6.79779	5.65746	7.37709	3.47041	0	14.1464	0.955504	4.10024	2.88737	2.6993	1.15946	2.65295	2.90678	3.44847	3.01305	0	5.69403	3.51941
MXAN_3867	MXAN_RS18785	cytochrome c oxidase subunit III	WP_020478090.1	13.11	9.77198	20.6559	39.9097	22.378	40.2627	21.9766	15.3759	28.1519	17.8154	22.6095	13.2647	11.6271	22.9898	18.0783	9.2434	15.6586	7.03883
MXAN_3868	MXAN_RS18790	cytochrome c oxidase subunit I	WP_011553878.1	21.85	16.4581	21.6395	27.7633	26.4467	108.818	15.2881	19.4762	25.2645	22.1343	19.7108	33.1619	20.3475	25.2888	36.1566	25.4193	22.7761	8.79853
MXAN_3869	MXAN_RS18795	cytochrome c oxidase subunit II	WP_011553879.1	4.85556	9.25767	7.37709	6.94082	8.13745	76.1727	9.55504	10.2506	8.66212	8.63776	9.85542	9.28532	11.6271	1.14949	3.01305	5.77712	2.84701	3.51941
MXAN_3921	MXAN_RS19050	cytochrome c'	WP_011553931.1	484.1	449.511	576.889	761.755	624.549	445.066	797.846	723.693	435.994	569.012	631.906	519.978	760.123	980.516	1059.09	1097.65	1319.59	1564.38
MXAN_5318	MXAN_RS25805	protoheme IX farnesyltransferase	WP_011555284.1	304.444	305.503	400.822	277.633	297.017	230.694	287.607	344.421	436.715	332.014	308.417	306.416	228.182	149.434	156.679	290.012	193.597	158.374
MXAN_5539	MXAN_RS26840	cytochrome oxidase subunit III	WP_020478927.1	18.9367	22.1155	19.6722	15.6168	20.3436	17.4109	8.59953	13.3258	4.33106	22.1343	32.4649	18.5706	5.81356	9.19593	12.0522	17.3314	9.96455	15.8374
MXAN_5540	MXAN_RS26845	CcoQ/FixQ family Cbb3-type cytochrome c oxidase assembly chaperone	WP_011555494.1	0.971113	1.02863	1.47542	3.47041	0	0	0	0	0	0.53986	0	0	1.45339	0	0	0	0	1.75971
MXAN_5541	MXAN_RS26850	cytochrome-c oxidase%2C cbb3-type subunit I	WP_011555495.1	32.0467	34.9734	30.9838	31.2337	16.2749	92.4954	20.0656	10.2506	19.4898	32.9314	37.6825	29.1824	11.6271	16.0929	12.0522	11.5542	12.8116	12.3179
MXAN_5577	MXAN_RS27025	inorganic pyrophosphatase	WP_011555531.1	863.319	626.435	950.661	1100.12	817.813	554.972	1137.05	1238.27	1467.51	1170.42	989.02	1037.3	622.051	635.668	548.375	470.258	434.17	380.097
MXAN_6086	MXAN_RS29525	cytochrome c oxidase subunit II	WP_011556035.1	2200.54	1325.39	3333.95	7116.07	5309.68	2903.27	6917.85	5991.48	6765.84	6570.09	4984.52	6178.72	1937.37	1974.83	1670.74	3080.36	1780.81	1548.54
MXAN_6087	MXAN_RS29530	cytochrome c oxidase subunit I	WP_011556036.1	2864.3	1932.28	4163.14	9864.64	7736.68	3795.58	9277.94	7663.36	9335.6	8189.13	6516.75	7551.62	2632.09	2559.92	2154.33	4321.29	2371.56	1851.21
MXAN_6088	MXAN_RS29535	cytochrome c oxidase subunit 3 family protein	WP_011556037.1	1793.16	1418.48	2419.19	5059.86	4351.5	2315.65	4719.23	4122.8	3807.72	5053.63	3841.29	4425.12	1844.35	1966.78	1554.73	2251.92	1288.27	1047.03
MXAN_6089	MXAN_RS29540	cytochrome-c oxidase	WP_011556038.1	1119.69	608.949	1586.07	1740.41	1356.92	824.841	1888.08	1747.73	2442	1356.67	1141.49	1525.45	825.525	936.835	706.56	1487.03	1043.43	825.303
MXAN_6912	MXAN_RS33465	cytochrome d ubiquinol oxidase subunit II	WP_011556832.1	72.3479	81.7761	104.263	317.542	217.677	281.839	215.944	175.285	283.685	139.824	77.1041	102.139	1231.02	825.334	500.166	316.586	103.916	96.7839
MXAN_6913	MXAN_RS33470	cytochrome ubiquinol oxidase subunit I	WP_020477975.1	414.665	543.116	518.364	3215.33	2213.39	1520.19	1725.64	1329.5	954.999	1470.58	1571.07	1207.09	7686.98	6900.39	4716.93	3142.75	1453.4	1962.07
MXAN_6921	MXAN_RS33510	ATP synthase epsilon chain	WP_011556841.1	765.722	567.289	1115.42	617.733	581.827	315.572	690.829	798.523	938.397	599.784	522.337	683.134	340.093	352.894	382.657	347.783	374.382	411.771
MXAN_6923	MXAN_RS33520	ATP synthase subunit beta	WP_011556843.1	3090.57	2900.22	5542.16	4773.55	4388.12	2041.43	4668.59	5543.53	5851.26	7437.11	4789.73	6034.13	1273.17	1393.18	1449.28	2110.96	1642.73	1560.86
MXAN_6925	MXAN_RS33530	ATP synthase subunit gamma	WP_011556845.1	1200.3	1132.52	2218.54	1367.34	1332.51	624.616	1311.91	1136.79	1151.34	1380.42	1292.8	1674.01	171.5	186.218	253.096	499.143	405.699	290.352
MXAN_7026	MXAN_RS34010	ATP synthase subunit delta	WP_011556945.1	504.493	516.886	905.907	367.863	368.219	240.488	289.518	372.097	614.289	545.798	399.434	620.79	53.7754	54.0261	79.8458	212.598	120.998	82.7062
MXAN_7028	MXAN_RS34020	ATP synthase subunit alpha	WP_026114085.1	6907.04	7020.91	13307.3	14523.7	12759.5	6563.91	12191.3	10983.5	12097.4	13458.7	12603.9	12357.4	2207.7	2043.79	2198.02	3970.04	3168.73	2658.92
