## Supplementary Table S5 for "Fatty Acid Metabolism and The Oxidative Stress Response Support Bacterial Predation"

### Sheet: Sheet1
Table S5: Strains used in this study
Code	Strain	Genetic background	Source
TM108	DZ2 WT	WT	Laboratory collection
TM1355	DZ2 ΔKil	Chromosomal deletion of Mxan_3105-Mxan_3107 (∆kilACF)	Seef et al. 2021
HL258	DZ2 C10E9	Intermediate evolved mutant	This work
HL06	DZ2 M1	Final evolved mutant	This work
HL179	DZ2 WT_cytC_S114L	Chromosomal substitution S114L of mxan_5562 on WT background	This work
HL180	DZ2 M1_cytC_L114S	Chromosomal substitution L114S of mxan_5562 on M1 background	This work
HL220	DZ2 WT_ACOT_M61I	Chromosomal substitution M61I of mxan_2590 on WT background	This work
HL225	DZ2 M1_ACOT_I61M	Chromosomal substitution I61M of mxan_2590 on M1 background	This work
HL278	DZ2 WT Δ2590 (∆ACOT)	Chromosomal deletion of Mxan_2590 on WT background	This work
HL281	DZ2 M1 Δ2590 (∆ACOT)	Chromosomal deletion of Mxan_2590 on M1 background	This work
HL171	DZ2 WT ΔkatB	Chromosomal deletion of Mxan_4389 on WT background	This work
HL176	DZ2 M1 ΔkatB	Chromosomal deletion of Mxan_4389 on M1 background	This work
TM685	DZ2 + pSWU19 pPilA_Omss_sfGFP	Ectopic expression (at Mx8 att) of sfGFP under the control of the pilA promoter and an outermembrane secretion signal	Laboratory collection
EC393	Escherichia coli MG1655	Chromosomal insertion of Kanamycin Resistance (KanR)	Laboratory collection
EC480	Bacillus subtilis WT168	Chromosomal insertion of Kanamycin Resistance (KanR)	Anne Galinier
EC729	Caulobacter crescentus NA1000	Chromosomal insertion of Kanamycin Resistance (KanR)	Emmanuele Biondi
HL118	Escherichia coli MG1655 hpx	Chromosomal deletion of katG, katE, ahpCF	Benjamin Ezraty
HL283	Escherichia coli MG1655::mCherry	Chromosomal insertion of gene encoding for fluorescent protein mCherry	Laboratory collection
EC511	Escherichia coli MG1655 pGG2-rpsm-mCherry	mCherry expression	Laboratory collection
