## Supplementary Table S6 for "Fatty Acid Metabolism and The Oxidative Stress Response Support Bacterial Predation"

### Sheet: Sheet1
Table S6: Plasmids used in this study
Plasmid name	Description
pBJ114	Used to create deletions, galK, KmR
pBJ114_katB	Suicide plasmid used for deletion of Mxan_4389 (katB) by double recombination
pBJ114_del2590	Suicide plasmid used for deletion of Mxan_2590 (ACOT) by double recombination
pBJ114_5562WT	Suicide plasmid used for base substitution (L114S) of Mxan_5562 (ACOL) by double recombination
pBJ114_5562M1	Suicide plasmid used for base substitution (S114L) of Mxan_5562 (ACOL) by double recombination
pBJ114_2590WT	Suicide plasmid used for base substitution (I61M) of Mxan_2590 (ACOT) by double recombination
pBJ114_2590M1	Suicide plasmid used for base substitution (M61I) of Mxan_2590 (ACOT) by double recombination
