## Supplementary Table S7 for "Fatty Acid Metabolism and The Oxidative Stress Response Support Bacterial Predation"

### Sheet: Sheet1
Table S7: Primers used in this study
Name	Primer sequence (5'-3')	Application
AB_stop_katB FWD	GCCTGCAGGTCGACTCTAGAtcaactggatgtagcgcttgag	Construction of pBJ114_katB
AB_stop_katB REV	CTACTATCATCACTACTAttgcaagggactctccttgtc	Construction of pBJ114_katB
CD_stop_katB FWD	TAGTAGTGATGATAGTAGtgattcgttcttctccgggc	Construction of pBJ114_katB
CD_stop_katB REV	GACGGCCAGTGCCGAATTCGAatgcccagcggcgtcttcacc	Construction of pBJ114_katB
AB del2590 FWD	GCCTGCAGGTCGACTCTAGAtagacgaccagctcctcgtcac	Construction of pBJ114_del2590
AB del2590 REV	CTACTATCATCACTACTAatcgcgggtgcctgacgcacg	Construction of pBJ114_del2590
CD del2590 FWD	TAGTAGTGATGATAGTAGattcttcgcgctcaggtcgg	Construction of pBJ114_del2590
CD del2590 REV	ACGACGGCCAGTGCCGAATTCaagatgatcagccaggccttc	Construction of pBJ114_del2590
AB 2590 FWD	GCCTGCAGGTCGACTCTAGAtacttcttctccatccgcgtg	Contruction of pBJ114_2590WT and pBJ114_2590M1
CD 2590 REV	GACGGCCAGTGCCGAATTCGAttatcgacaaccgcttcctgc	Contruction of pBJ114_2590WT and pBJ114_2590M1
AB 5562 FWD	GCCTGCAGGTCGACTCTAGAtagaagagcattcggtccatg	Construction of pBJ114_5562WT and pBJ114_5562M1
CD 5562 REV	GACGGCCAGTGCCGAATTCGAttcgacgagctgtaccagctc	Construction of pBJ114_5562WT and pBJ114_5562M1
16S-Ec1	GTTAATACCTTTGCTCATTGA	Quantification of 16s rrnA by RT-qPCR (in house)
16S-Ec2	ACCAGGGTATCTAATCCTGTT	Quantification of 16s rrnA by RT-qPCR (in house)
dnaK-Ec1	GGCTTCTTCTGGTCTGAACG	Quantification of dnaK gene (housekeeping) by RT-qPCR (in house)
dnaK-Ec2	TAGCGGCTTTGTCTTCACCT	Quantification of dnaK gene (housekeeping) by RT-qPCR (in house)
colirrsArt1	AGTGATAAACTGGAGGAAGGTG	Quantification of 16s rrnA by RT-qPCR (Dong et al., 2015)
colirrsArt2	GGACTACGACGCACTTTATGAG	Quantification of 16s rrnA by RT-qPCR (Dong et al., 2015)
soxSrt1	TATTCAGGATCTTATCGCATGG	Quantification of soxS gene by RT-qPCR (Dong et al., 2015)
soxSrt2	CAAGTACCACTTTGAATAGCCT	Quantification of soxS gene by RT-qPCR (Dong et al., 2015)
oxyRrt1	GCTATCTATGAAGATCACCCGT	Quantification of oxyR gene by RT-qPCR (Dong et al., 2015)
oxyRrt2	GTGACCATCTTCCAGCATCAG	Quantification of oxyR gene by RT-qPCR (Dong et al., 2015)
furrt1	ATCACCTGATCTGCCTCGAC	Quantification of fur gene by RT-qPCR (Dong et al., 2015)
furrt2	CGCAGTGACCGTAAAGATAGAG	Quantification of fur gene by RT-qPCR (Dong et al., 2015)
katGrt1	TTTGGTTCTAACTCCGTCCTG	Quantification of katG gene by RT-qPCR (Dong et al., 2015)
katGrt2	TCTTTAACAAACTTCTCGTGGG	Quantification of katG gene by RT-qPCR (Dong et al., 2015)
