## Supplementary Table S9 for "Fatty Acid Metabolism and The Oxidative Stress Response Support Bacterial Predation"

### Sheet: Sheet1
MXAN	MXAN_RS	GeneID	orgdb_Name	Protein_ID	WTalone_vs_WTEcoli	WTalone_vs_WTBsubtilis	WTalone_vs_WTCcrescentus	WTalone_vs_M1alone
MXAN_0296	MXAN_RS01450	41357795	serine protease	WP_011550440.1	4.19551	4.99889	3.57471	3.2566
MXAN_4389	MXAN_RS21305	41361699	katB	WP_011554390.1	3.95338	3.55263	2.20311	5.69213
MXAN_1578	MXAN_RS07670	41359023	MBL fold hydrolase	WP_011551689.1	3.22144	2.61254	3.25124	5.46557
MXAN_5560	MXAN_RS26945	41362808	cytochrome c	WP_011555514.1	3.0717	2.68136	3.34484	4.87075
MXAN_0295	MXAN_RS01445	41357794	PDZ domain-containing protein	WP_011550439.1	3.69875	4.71395	3.15554	2.33063
MXAN_7165	MXAN_RS34695	41364339	2-hydroxyacid dehydrogenase	WP_011557084.1	3.24311	1.91507	2.80796	5.53197
MXAN_5921	MXAN_RS28710	41363159	acyl-CoA dehydrogenase	WP_026114250.1	4.16244	3.71796	3.38707	1.73731
MXAN_5372	MXAN_RS26070	41362640	acetyl-CoA C-acyltransferase FadI	WP_011555337.1	3.92931	3.76175	3.09308	1.91639
MXAN_7299	MXAN_RS35320	41364462	fatty acid desaturase	WP_011557218.1	4.29619	3.01358	4.24578	1.00811
MXAN_5371	MXAN_RS26065	41362639	fatty acid oxidation complex subunit alpha FadJ	WP_011555336.1	3.82463	3.78881	3.31083	1.14258
MXAN_5462	MXAN_RS26470	41362718	hypothetical protein	WP_011555420.1	3.70213	3.48421	3.22818	1.46348
MXAN_2754	MXAN_RS13345	41360131	peptidase M4	WP_011552821.1	3.08907	3.46257	4.26799	1.05275
MXAN_5543	MXAN_RS26860	41362791	P-type ATPase	WP_011555497.1	3.14694	1.38895	2.46394	4.77286
NA	NA	41362544	NA	WP_043662122.1	3.92255	2.96013	3.18323	1.63275
NA	NA	41364742	NA	WP_141276641.1	3.01177	3.23361	1.3961	3.11402
MXAN_3534	MXAN_RS17130	41360879	hypothetical protein	WP_011553564.1	3.47233	3.23882	3.37243	0.611505
MXAN_2969	MXAN_RS14380	41360332	acyl-CoA dehydrogenase	WP_011553025.1	2.90518	2.82114	2.58502	2.3717
MXAN_1572	MXAN_RS07640	41359017	serine acetyltransferase	WP_011551683.1	3.81412	3.2866	2.3819	1.07322
MXAN_4671	MXAN_RS22680	41361971	acyl-CoA dehydrogenase	WP_011554663.1	2.90469	3.43025	3.20237	0.981861
MXAN_1571	cysK	41359016	cysteine synthase A	WP_011551682.1	3.60882	3.57994	2.14371	1.16783
MXAN_2412	MXAN_RS11665	41359796	hypothetical protein	WP_020477614.1	3.47493	3.24164	2.41707	1.36392
MXAN_5136	MXAN_RS24960	41362420	crotonase	WP_011555109.1	3.35096	3.32256	2.87843	0.858235
MXAN_2968	MXAN_RS14375	41360331	efflux RND transporter periplasmic adaptor subunit	WP_011553024.1	3.5265	2.86346	3.16018	0.843676
MXAN_0665	MXAN_RS03220	41358140	TetR/AcrR family transcriptional regulator	WP_011550796.1	2.99565	3.00522	2.81126	1.53261
MXAN_7234	MXAN_RS35015	41364402	hypothetical protein	WP_011557153.1	3.14923	2.94411	2.92432	1.27126
MXAN_5042	MXAN_RS24495	41362327	OmpA	WP_011555018.1	2.56375	2.94859	3.37039	1.3192
MXAN_2367	MXAN_RS11440	41359752	N-acetyltransferase	WP_011552442.1	3.16874	2.39543	1.85045	2.7742
MXAN_3706	MXAN_RS17975	41361039	thiol oxidoreductase	WP_011553723.1	2.69346	3.11119	1.76221	2.52465
MXAN_1374	MXAN_RS06655	41358820	NA	WP_011551491.1	2.34494	1.31548	2.13977	4.10206
NA	NA	41362301	NA	WP_020480736.1	3.17962	2.08859	3.36578	1.1976
MXAN_5532	hemN	41362785	oxygen-independent coproporphyrinogen III oxidase	WP_011555490.1	2.43117	1.1441	2.43215	3.78231
MXAN_3850	MXAN_RS18700	41361183	general stress protein	WP_011553862.1	2.83856	2.64471	2.00722	2.09289
MXAN_6365	MXAN_RS30830	41363578	peptidase M28	WP_011556297.1	2.6819	2.89001	3.15761	0.787372
MXAN_7333	MXAN_RS35490	41364496	hypothetical protein	WP_026114285.1	2.90125	2.48672	2.37734	1.6212
MXAN_5799	MXAN_RS28115	41363042	type IV secretion protein Rhs	WP_011555750.1	2.60801	2.69266	3.4894	0.546083
MXAN_5407	MXAN_RS26225	41362670	linear amide C-N hydrolase	WP_011555369.1	2.23148	2.40278	2.2481	2.39174
MXAN_5745	MXAN_RS27845	41362988	alpha/beta hydrolase	WP_011555696.1	3.43162	2.70904	2.49507	0.510681
MXAN_5973	MXAN_RS28975	41363212	hypothetical protein	WP_011555922.1	2.29253	1.82537	0.660029	4.35222
MXAN_5920	MXAN_RS28705	41363158	electron transfer flavoprotein subunit beta/FixA family protein	WP_011555871.1	2.98573	2.86033	2.41806	0.80284
MXAN_5043	MXAN_RS24500	41362328	DUF4215 domain-containing protein	WP_011555019.1	2.33273	2.90887	2.923	0.817212
MXAN_1696	MXAN_RS08225	41359134	hypothetical protein	WP_020477703.1	2.62382	2.86676	2.38323	0.982061
MXAN_0326	MXAN_RS01600	41357825	phage tail collar domain-containing protein	WP_011550465.1	2.8921	2.69119	1.48053	1.7549
MXAN_5782	MXAN_RS28030	41363025	pilG	WP_011555733.1	2.38068	2.17096	1.88356	2.34499
MXAN_3574	MXAN_RS17335	41360920	DUF3520 domain-containing protein	WP_011553600.1	1.73731	2.02178	1.39362	3.56027
MXAN_0452	MXAN_RS02210	41357945	inositol-3-phosphate synthase	WP_011550585.1	2.97727	2.18729	2.65701	0.833079
MXAN_0493	MXAN_RS02395	41357981	hypothetical protein	WP_011550626.1	2.247	2.41142	2.71588	1.25167
MXAN_0418	MXAN_RS02035	41357912	LysM peptidoglycan-binding domain-containing protein	WP_011550552.1	2.05949	2.03514	2.67419	1.8517
No old locus tag	MXAN_RS36545	41364678	hypothetical protein	WP_081436783.1	3.32046	1.68131	2.58593	0.80853
MXAN_2385	MXAN_RS11535	41359770	glucan biosynthesis protein D	WP_011552460.1	3.10902	1.18298	2.43831	1.63174
MXAN_1697	MXAN_RS08230	41359135	hypothetical protein	WP_011551807.1	2.11759	2.28128	2.19876	1.75987
MXAN_6787	MXAN_RS32870	41363977	hypothetical protein	WP_011556712.1	2.29396	2.50052	2.62508	0.894429
MXAN_2413	MXAN_RS11670	41359797	hypothetical protein	WP_011552488.1	2.74384	2.53542	1.80773	1.21376
MXAN_7501	MXAN_RS36200	41364635	ArsR family transcriptional regulator	WP_011557403.1	1.9923	1.78874	2.23457	2.23766
MXAN_0523	MXAN_RS36495	41364671	hypothetical protein	WP_081436779.1	2.19259	1.80635	2.59753	1.58662
MXAN_5131	MXAN_RS24935	41362415	metallophosphoesterase	WP_011555104.1	3.22616	2.12633	2.05863	0.705145
MXAN_2510	gspG	41359888	type II secretion system protein GspG	WP_011552581.1	2.32434	2.13387	2.32667	1.27819
MXAN_5783	MXAN_RS28035	41363026	pilA	WP_011555734.1	1.5793	2.35975	1.24894	2.75373
MXAN_6272	MXAN_RS30400	41363493	hypothetical protein	WP_011556211.1	1.96628	2.62818	2.39299	0.939158
MXAN_0785	MXAN_RS03780	41358252	RNA polymerase subunit sigma-32	WP_011550909.1	1.44168	1.12665	1.84923	3.44259
MXAN_3539	MXAN_RS17155	41360884	succinate dehydrogenase flavoprotein subunit	WP_026114003.1	2.34225	2.26129	2.14848	1.02881
MXAN_0391	MXAN_RS01910	41357887	aldo/keto reductase	WP_011550526.1	2.75128	2.28042	1.19319	1.54024
MXAN_5411	MXAN_RS26245	41362674	hypothetical protein	WP_020477815.1	2.28788	1.15937	1.95134	2.35899
MXAN_0422	MXAN_RS02055	41357916	acyl-CoA dehydrogenase	WP_011550556.1	2.13061	2.27405	2.07739	1.26986
MXAN_6985	MXAN_RS33810	41364162	hypothetical protein	WP_011556905.1	1.69554	2.10926	1.87468	2.06002
MXAN_5780	MXAN_RS28020	41363023	ABC transporter permease	WP_011555731.1	1.95514	1.95117	1.61719	2.20316
MXAN_3626	MXAN_RS17585	41360964	cupin-like domain-containing protein	WP_011553644.1	2.22179	1.50737	1.51755	2.4406
MXAN_5919	MXAN_RS28700	41363157	electron transfer flavoprotein subunit alpha/FixB family protein	WP_011555870.1	2.47266	2.31573	2.10239	0.7128
MXAN_2240	MXAN_RS10815	41359628	NADP-dependent oxidoreductase	WP_011552316.1	2.85622	2.02007	1.84725	0.812847
MXAN_1442	MXAN_RS06995	41358888	NAD(P)/FAD-dependent oxidoreductase	WP_011551558.1	2.69826	2.32732	1.61536	0.797362
MXAN_2282	MXAN_RS11025	41359669	NAD(P)-dependent alcohol dehydrogenase	WP_011552358.1	2.31623	2.1873	1.95083	0.946091
MXAN_5781	MXAN_RS28025	41363024	ABC transporter ATP-binding protein	WP_011555732.1	1.64852	2.03454	1.79683	1.90317
MXAN_2232	MXAN_RS10775	41359620	pirin family protein	WP_011552308.1	2.74738	2.30239	1.37082	0.950774
MXAN_6913	MXAN_RS33470	41364095	cytochrome ubiquinol oxidase subunit I	WP_020477975.1	2.22295	1.45731	1.51842	2.14587
MXAN_0286	MXAN_RS01405	41357786	4Fe-4S dicluster domain-containing protein	WP_011550430.1	2.12153	2.3398	1.89883	0.953561
MXAN_3629	MXAN_RS17600	41360967	glycosyltransferase family 1 protein	WP_011553647.1	3.08352	1.33717	1.08453	1.72354
MXAN_3896	MXAN_RS18930	41361228	amidohydrolase	WP_011553906.1	1.74107	1.64358	2.30813	1.51352
MXAN_5259	MXAN_RS25540	41362536	hypothetical protein	WP_011555226.1	2.61118	1.77069	1.32335	1.46557
MXAN_7504	MXAN_RS36210	41364637	hypothetical protein	WP_011557406.1	1.63537	2.16604	1.68522	1.60367
MXAN_7502	MXAN_RS36205	41364636	SRPBCC domain-containing protein	WP_011557404.1	1.4377	2.44586	1.94255	1.24984
MXAN_6548	MXAN_RS31720	41363753	hypothetical protein	WP_026113856.1	1.89527	2.0007	2.34623	0.812695
MXAN_3656	MXAN_RS17735	41360992	DUF4082 domain-containing protein	WP_044274636.1	1.83411	1.93213	1.37069	1.88976
MXAN_2963	MXAN_RS14350	41360326	SCP-2 sterol transfer family protein	WP_011553019.1	2.00793	1.73764	1.7417	1.47508
MXAN_7060	MXAN_RS34175	41364235	peptide-methionine (S)-S-oxide reductase MsrA	WP_011556979.1	2.43681	2.17507	1.37483	0.954513
MXAN_4896	grxC	41362186	glutaredoxin 3	WP_011554877.1	2.44561	1.73985	1.33894	1.39263
MXAN_2267	MXAN_RS10955	41359655	nitronate monooxygenase	WP_011552343.1	2.74453	2.38271	1.00989	0.744035
MXAN_6542	MXAN_RS31690	41363747	hypothetical protein	WP_011556472.1	1.38185	1.85269	0.903507	2.74209
MXAN_7067	MXAN_RS34210	41364242	malonic semialdehyde reductase	WP_011556986.1	2.50846	2.02796	1.5653	0.747612
MXAN_6547	MXAN_RS31715	41363752	TonB-dependent receptor	WP_011556477.1	2.3398	1.33317	1.44559	1.6908
MXAN_7090	MXAN_RS34325	41364265	glutathione peroxidase	WP_011557009.1	2.05506	1.94838	1.10857	1.65325
MXAN_0480	gloA	41357972	lactoylglutathione lyase	WP_011550613.1	2.49438	1.85681	1.73474	0.672446
MXAN_7088	MXAN_RS34315	41364263	hypothetical protein	WP_011557007.1	1.94003	1.33028	1.69031	1.78504
MXAN_5530	MXAN_RS26815	41362783	DUF4476 domain-containing protein	WP_011555488.1	1.01286	1.13874	1.49595	3.06985
MXAN_7212	MXAN_RS34915	41364382	hypothetical protein	WP_011557131.1	1.96977	2.17543	1.09315	1.4651
MXAN_6404	MXAN_RS31015	41363615	outer membrane lipoprotein-sorting protein	WP_020478016.1	1.64334	1.89067	2.1775	0.875421
No old locus tag	MXAN_RS05270	41358548	hypothetical protein	WP_020478920.1	2.33603	1.85906	1.13405	1.23761
MXAN_0862	MXAN_RS04130	41358321	inorganic pyrophosphatase	WP_011550983.1	2.05629	1.55446	1.27787	1.63445
MXAN_4184	MXAN_RS20315	41361502	hypothetical protein	WP_011554187.1	1.71511	0.992779	1.48379	2.28711
NA	NA	41364852	NA	WP_141276908.1	1.83057	0.992552	2.09849	1.55497
MXAN_3160	MXAN_RS15315	41360519	peptidase M13	WP_011553209.1	1.79452	1.98537	1.17968	1.5113
MXAN_4552	MXAN_RS22080	41361853	hypothetical protein	WP_011554547.1	1.52693	1.8972	2.15296	0.893147
MXAN_6188	katE	41363417	katE	WP_011556132.1	2.04798	1.34621	0.900981	2.07037
MXAN_6453	MXAN_RS31250	41363659	carbohydrate-binding protein	WP_011556384.1	2.15762	2.08255	1.25655	0.863675
MXAN_3219	MXAN_RS15590	41360573	3-deoxy-7-phosphoheptulonate synthase	WP_011553264.1	1.91806	2.03144	1.6708	0.738311
MXAN_5435	MXAN_RS26360	41362696	serine protease	WP_011555395.1	1.69363	1.39669	1.89434	1.36777
No old locus tag	MXAN_RS09135	41359300	hypothetical protein	WP_020478558.1	2.14158	1.33505	1.57742	1.26681
MXAN_6555	MXAN_RS31755	41363760	beta-glucosidase	WP_011556485.1	1.797	2.18046	1.13795	1.16909
MXAN_0542	MXAN_RS02630	41358026	carbohydrate-binding protein	WP_011550674.1	2.11786	1.58574	0.965503	1.61156
MXAN_3606	MXAN_RS36830	41364724	NA	WP_011553629.1	1.89413	1.83423	1.66751	0.85243
MXAN_3073	rplK	41360435	50S ribosomal protein L11	WP_011553123.1	1.79407	1.65007	2.15249	0.625946
No old locus tag	MXAN_RS33620	41364124	hypothetical protein	WP_020477979.1	1.50614	1.18297	1.53288	1.99361
MXAN_5998	MXAN_RS29100	41363237	acetyltransferase	WP_011555947.1	1.96749	1.21121	1.61464	1.36642
MXAN_5455	MXAN_RS26440	41362712	Cys-rich repeat-containing protein	WP_020477839.1	1.48974	1.54317	1.6598	1.42409
NA	NA	41364766	NA	WP_100248081.1	1.55927	1.62071	2.14708	0.773735
MXAN_5394	MXAN_RS26175	41362660	serine protease	WP_011555356.1	1.45858	1.14013	1.64957	1.84202
MXAN_6556	MXAN_RS31760	41363761	hypothetical protein	WP_026113857.1	1.94393	1.83906	1.15472	1.1005
No old locus tag	MXAN_RS35260	41364450	hypothetical protein	WP_020480790.1	1.72625	1.35954	1.05275	1.8948
MXAN_1651	MXAN_RS08020	41359093	hypothetical protein	WP_011551762.1	1.36545	1.4365	1.53699	1.6929
MXAN_5186	MXAN_RS25200	41362468	multidrug transporter	WP_011555157.1	2.27425	1.88122	1.16026	0.710547
MXAN_6226	MXAN_RS30180	41363452	hypothetical protein	WP_011556170.1	1.79539	1.39953	1.20035	1.62054
MXAN_4332	MXAN_RS21025	41361644	hypothetical protein	WP_026113892.1	1.65203	1.29967	1.17687	1.80884
NA	NA	41364869	NA	WP_141276869.1	1.54102	1.65541	1.94039	0.787409
MXAN_6541	MXAN_RS31685	41363746	hypothetical protein	WP_011556471.1	1.86305	1.96965	1.11882	0.963245
MXAN_1096	pyrG	41358547	pyrG	WP_011551216.1	1.75813	1.53789	1.83538	0.768708
MXAN_7066	MXAN_RS34205	41364241	transcriptional regulator	WP_011556985.1	1.74749	0.853405	1.2385	2.02745
MXAN_0479	MXAN_RS02340	41357971	NAD(+) diphosphatase	WP_011550612.1	2.1273	1.67472	1.14773	0.904782
MXAN_5241	MXAN_RS25460	41362520	LysM domain-containing protein	WP_011555208.1	1.22093	1.71957	1.84562	1.06517
MXAN_5549	MXAN_RS26890	41362797	enoyl-CoA hydratase	WP_011555503.1	2.18343	0.819461	1.22307	1.60632
MXAN_1763	MXAN_RS36625	41364691	kelch-like protein	WP_020477673.1	1.51023	1.55712	1.5357	1.22355
MXAN_6518	MXAN_RS31585	41363726	hypothetical protein	WP_011556449.1	1.60593	1.57149	0.997946	1.55944
MXAN_1091	MXAN_RS05240	41358542	CPXCG motif-containing cysteine-rich protein	WP_011551211.1	1.9364	1.46856	0.840517	1.4885
MXAN_3292	MXAN_RS15955	41360645	molecular chaperone DnaJ	WP_011553337.1	1.84829	0.648473	1.38382	1.83072
MXAN_6350	MXAN_RS30760	41363564	hypothetical protein	WP_011556282.1	1.31853	1.36069	1.56158	1.45858
MXAN_7000	MXAN_RS33880	41364176	hypothetical protein	WP_011556919.1	1.39416	1.17511	1.23545	1.8839
No old locus tag	MXAN_RS32200	41363848	hypothetical protein	WP_020478196.1	1.35407	1.12116	1.7936	1.41504
MXAN_0737	MXAN_RS03560	41358208	helicase	WP_011550863.1	1.66709	1.57918	1.56631	0.847174
MXAN_3630	MXAN_RS17605	41360968	polyketide synthase	WP_020478746.1	2.38756	0.779486	0.706359	1.77659
MXAN_6512	MXAN_RS31555	41363720	hypothetical protein	WP_011556443.1	2.09364	1.47226	1.33417	0.738088
MXAN_0327	MXAN_RS01605	41357826	hypothetical protein	WP_011550466.1	1.53021	1.42631	1.21522	1.41526
NA	NA	41364885	NA	WP_141276632.1	1.46451	1.15348	1.80399	1.16314
NA	NA	41363489	NA	WP_044276564.1	1.25134	1.53019	1.5218	1.22111
MXAN_3212	MXAN_RS15555	41360566	glutaredoxin family protein	WP_011553259.1	1.94637	1.09933	1.09158	1.37166
MXAN_2092	MXAN_RS10150	41359499	insulinase family protein	WP_011552176.1	1.51561	1.20567	0.865294	1.90518
No old locus tag	MXAN_RS09520	41359375	DUF2795 domain-containing protein	WP_011552054.1	1.42639	1.19904	1.06119	1.75725
MXAN_1071	MXAN_RS05140	41358522	single-stranded DNA-binding protein	WP_011551191.1	1.4241	1.1093	1.70926	1.1889
MXAN_2964	MXAN_RS14355	41360327	CoA transferase	WP_026114204.1	1.58265	1.55894	1.62785	0.642069
MXAN_3440	MXAN_RS16675	41360788	M13 family peptidase	WP_011553473.1	1.50961	1.72989	1.16683	0.976976
No old locus tag	MXAN_RS34720	41364344	hypothetical protein	WP_020478057.1	1.93528	1.32762	1.23956	0.825126
MXAN_1756	MXAN_RS08510	41359185	aldo/keto reductase	WP_011551865.1	1.42918	0.911887	1.69676	1.26041
MXAN_2458	MXAN_RS11890	41359841	DUF1521 domain-containing protein	WP_011552531.1	1.37607	1.39333	1.39532	1.08464
MXAN_2046	MXAN_RS09920	41359455	tRNA (cytidine(34)-2'-O)-methyltransferase	WP_011552130.1	1.59861	1.19034	1.67603	0.76516
MXAN_5987	MXAN_RS29045	41363226	hypothetical protein	WP_011555936.1	1.93797	0.850783	1.35972	1.06933
MXAN_1954	trxB	41359367	thioredoxin-disulfide reductase	WP_011552047.1	1.79978	1.51429	1.09913	0.793269
MXAN_0802	MXAN_RS03860	41358268	hypothetical protein	WP_011550925.1	1.87969	1.38133	0.76738	1.12653
MXAN_4475	MXAN_RS21740	41361785	DEAD/DEAH box helicase	WP_011554471.1	1.43782	1.14198	1.29131	1.28155
MXAN_7317	MXAN_RS35410	41364480	porin family protein	WP_011557236.1	0.942398	1.09599	1.2061	1.89484
MXAN_0169	MXAN_RS00835	41357672	DUF4258 domain-containing protein	WP_020477931.1	1.81379	1.07334	1.37149	0.850237
MXAN_3602	MXAN_RS17475	41360947	hypothetical protein	WP_011553625.1	1.45188	1.23453	1.30571	1.08691
MXAN_1735	MXAN_RS08425	41359168	DUF5050 domain-containing protein	WP_011551844.1	1.63932	1.28692	1.3526	0.766158
NA	NA	41364843	NA	WP_141276935.1	1.2085	1.0484	1.45425	1.29025
MXAN_2144	MXAN_RS10380	41359543	NmrA family transcriptional regulator	WP_011552222.1	1.63904	1.46849	1.17479	0.702952
MXAN_7496	MXAN_RS36170	41364629	alpha/beta hydrolase	WP_011557398.1	1.90892	1.12931	1.14882	0.797889
MXAN_5054	dapF	41362338	diaminopimelate epimerase	WP_011555030.1	1.40958	0.678656	1.09121	1.79725
MXAN_3012	MXAN_RS14585	41360373	HslU--HslV peptidase proteolytic subunit	WP_011553068.1	1.43912	1.6835	0.842442	1.00885
MXAN_2350	msrB	41359734	peptide-methionine (R)-S-oxide reductase	WP_011552425.1	1.36679	1.28351	0.976775	1.30645
MXAN_5938	MXAN_RS28800	41363177	prolyl 4-hydroxylase	WP_011555889.1	1.54218	1.1687	1.42915	0.713795
MXAN_3114	MXAN_RS15095	41360475	J domain-containing protein	WP_011553164.1	0.872989	0.973232	1.55534	1.44292
MXAN_5172	MXAN_RS25135	41362455	radical SAM protein	WP_011555143.1	1.06328	1.05829	0.931808	1.78004
MXAN_5933	MXAN_RS28770	41363171	peptidase M48	WP_011555884.1	1.52287	1.24466	1.14631	0.858172
MXAN_3008	MXAN_RS14565	41360369	gliding motility protein	WP_011553064.1	1.33038	1.18166	1.08253	1.15528
MXAN_5203	dnaG	41362485	DNA primase	WP_020479172.1	1.901	1.10238	1.07332	0.586533
MXAN_4738	MXAN_RS23020	41362037	PhoH family protein	WP_011554725.1	1.59085	1.62289	0.70688	0.710303
MXAN_3824	gspG	41361156	type II secretion system protein GspG	WP_011553836.1	1.66273	0.980027	0.938801	1.00168
MXAN_2030	MXAN_RS09845	41359440	RNA polymerase sigma factor	WP_020478532.1	1.26124	1.0577	1.11019	1.15262
MXAN_4555	MXAN_RS22095	41361856	hypothetical protein	WP_020477872.1	1.37009	1.20531	1.29276	0.711103
MXAN_0094	MXAN_RS00475	41357601	amidohydrolase	WP_011550241.1	1.39939	1.33524	0.90558	0.913013
MXAN_3283	MXAN_RS15910	41360636	hypothetical protein	WP_011553328.1	0.944174	1.58284	1.50059	0.511681
MXAN_3993	lon	41361325	Lon protease 2	WP_011554003.1	1.52742	1.12626	1.20474	0.671567
MXAN_4897	MXAN_RS23775	41362187	NA	WP_011554878.1	1.70858	1.40969	0.812259	0.597606
MXAN_2194	MXAN_RS10590	41359584	hypothetical protein	WP_011552272.1	1.30886	0.884249	0.942912	1.38577
MXAN_4659	MXAN_RS22620	41361959	hypothetical protein	WP_011554651.1	1.07812	1.51623	1.04201	0.879509
MXAN_0676	MXAN_RS03275	41358151	ATPase	WP_011550806.1	1.1563	1.07068	1.4099	0.87686
MXAN_3413	MXAN_RS16535	41360760	hypothetical protein	WP_011553446.1	1.28001	1.08471	1.16014	0.977444
MXAN_7287	MXAN_RS35255	41364449	hypothetical protein	WP_011557206.1	1.31255	1.1941	1.15291	0.825085
No old locus tag	MXAN_RS09210	41359315	hypothetical protein	WP_020478554.1	1.36061	1.08546	0.892156	1.11829
MXAN_4750	MXAN_RS23080	41362049	ABC transporter ATP-binding protein	WP_011554737.1	1.4175	1.34951	0.954171	0.72709
No old locus tag	MXAN_RS24590	41362346	hypothetical protein	WP_020478704.1	1.61603	0.989967	1.0682	0.765847
MXAN_3271	MXAN_RS15845	41360623	hypothetical protein	WP_011553316.1	1.29466	0.784982	1.0559	1.26536
MXAN_6984	MXAN_RS33805	41364161	N-acetyltransferase	WP_011556904.1	0.950226	0.999176	1.5892	0.846201
MXAN_3462	MXAN_RS16780	41360809	KR domain-containing protein	WP_011553495.1	0.947058	1.16615	1.33968	0.91803
MXAN_2632	MXAN_RS12730	41360008	excinuclease ABC subunit UvrB	WP_011552702.1	1.46454	1.34853	0.895989	0.633227
MXAN_3571	MXAN_RS17320	41360917	hypothetical protein	WP_011553597.1	0.916799	1.07614	1.35462	0.990247
MXAN_3901	MXAN_RS18955	41361233	hypothetical protein	WP_020478097.1	1.22468	0.966916	1.02593	1.11596
MXAN_4544	MXAN_RS22040	41361845	radical SAM protein	WP_011554539.1	1.49522	0.805164	0.800923	1.22549
MXAN_5270	MXAN_RS25600	41362548	hypothetical protein	WP_011555237.1	1.50723	0.693537	0.776723	1.29688
MXAN_7289	MXAN_RS35270	41364452	RNA polymerase sigma factor	WP_011557208.1	1.21432	0.97391	1.05998	1.01816
MXAN_3925	MXAN_RS19070	41361256	GMC family oxidoreductase	WP_020478101.1	1.04934	0.747042	1.36556	1.09354
MXAN_1073	MXAN_RS05150	41358524	hypothetical protein	WP_011551193.1	1.06226	1.31938	0.988058	0.848762
MXAN_6242	MXAN_RS30250	41363464	hypothetical protein	WP_020478523.1	1.4693	1.02194	1.10454	0.621302
MXAN_5061	MXAN_RS24580	41362344	hypothetical protein	WP_011555036.1	1.15682	0.919013	1.58312	0.548074
MXAN_6035	MXAN_RS29280	41363273	2-oxoglutarate dehydrogenase E1 component	WP_011555984.1	1.20175	1.27116	1.06063	0.667698
MXAN_3604	MXAN_RS17490	41360948	hypothetical protein	WP_020479242.1	1.14723	0.950206	1.22381	0.868146
MXAN_5337	MXAN_RS25900	41362606	hypothetical protein	WP_011555302.1	1.13519	0.90077	1.40272	0.739253
MXAN_3995	MXAN_RS19425	41361327	hypothetical protein	WP_020478118.1	1.46981	0.996948	0.954516	0.73217
MXAN_6002	MXAN_RS29120	41363241	ABC transporter permease	WP_011555951.1	1.24022	1.09803	1.36977	0.435875
MXAN_0581	MXAN_RS02815	41358060	translation initiation factor IF-3	WP_011550712.1	1.40055	1.0127	0.991364	0.712956
MXAN_4554	MXAN_RS22090	41361855	hypothetical protein	WP_011554549.1	1.15269	1.14189	1.05253	0.770407
MXAN_1372	MXAN_RS06645	41358818	hypothetical protein	WP_011551489.1	0.971432	1.1566	0.891889	1.06481
No old locus tag	MXAN_RS02460	41357993	hypothetical protein	WP_020478402.1	1.24392	1.06037	0.615949	1.15888
MXAN_3044	MXAN_RS14750	41360406	energy transducer TonB	WP_011553100.1	1.24909	0.899277	0.913758	0.990699
MXAN_1427	MXAN_RS06920	41358873	glutathione S-transferase	WP_011551544.1	0.96758	0.919788	1.1417	1.01683
MXAN_6175	MXAN_RS29940	41363404	hypothetical protein	WP_020478512.1	1.18159	0.932659	1.00349	0.921708
MXAN_4826	MXAN_RS23455	41362124	sodC	WP_011554812.1	1.05614	0.905388	0.753546	1.29941
MXAN_1743	MXAN_RS08460	41359175	cytochrome P450	WP_011551852.1	0.895178	1.29845	0.957025	0.8541
MXAN_6196	MXAN_RS30045	41363425	DUF2911 domain-containing protein	WP_011556140.1	1.05233	1.34835	0.716186	0.88661
MXAN_1483	MXAN_RS07200	41358929	hypothetical protein	WP_011551599.1	1.04433	0.8164	0.639723	1.45544
MXAN_4073	MXAN_RS19805	41361403	glycosyl hydrolase	WP_020478337.1	1.52208	1.32864	0.586894	0.511099
MXAN_6041	MXAN_RS29310	41363279	convertase	WP_011555990.1	0.776901	0.997098	1.43766	0.73423
MXAN_2892	MXAN_RS14010	41360261	WGR domain-containing protein	WP_011552953.1	1.00473	0.990458	1.26455	0.653517
MXAN_5756	tolB	41362999	protein TolB	WP_011555707.1	0.893993	1.07876	1.12752	0.812922
MXAN_2579	MXAN_RS12470	41359957	PKD domain-containing protein	WP_011552649.1	1.59113	0.725126	0.633757	0.927457
MXAN_0075	MXAN_RS00380	41357582	amidohydrolase	WP_020477946.1	1.08212	1.21979	0.896697	0.673264
MXAN_3320	MXAN_RS16095	41360673	adenylate kinase	WP_011553356.1	0.954085	0.8163	1.54237	0.481572
MXAN_0788	MXAN_RS03795	41358255	hypothetical protein	WP_011550911.1	1.39378	0.899206	0.882042	0.593729
MXAN_3434	MXAN_RS16645	41360782	hypothetical protein	WP_020478772.1	0.700359	1.07601	0.959843	1.02182
MXAN_0959	MXAN_RS04615	41358418	nuclease SbcCD subunit C	WP_011551080.1	0.647896	0.663714	1.09343	1.25415
MXAN_7091	MXAN_RS34330	41364266	haloacid dehalogenase	WP_011557010.1	1.31668	1.11898	0.635189	0.57319
MXAN_0742	MXAN_RS03585	41358213	hypothetical protein	WP_011550868.1	1.08782	1.1295	0.951215	0.470577
MXAN_3461	MXAN_RS16775	41360808	KR domain-containing protein	WP_011553494.1	0.840723	1.18429	0.952806	0.658173
MXAN_2831	MXAN_RS13710	41360202	ABC transporter substrate-binding protein	WP_011552892.1	1.01916	0.615215	1.02303	0.97141
MXAN_0889	MXAN_RS04265	41358348	chromosome condensation protein RCC1	WP_011551010.1	1.05855	1.2074	0.680421	0.66532
MXAN_3797	MXAN_RS18420	41361128	acyl-CoA dehydrogenase	WP_011553809.1	0.993689	0.960609	1.12219	0.528344
MXAN_4699	MXAN_RS22830	41361999	lysine 2%2C3-aminomutase	WP_011554690.1	1.04515	0.78241	1.03116	0.716093
MXAN_1907	MXAN_RS09245	41359321	ATP-binding protein	WP_011552008.1	0.91473	0.802417	0.948555	0.871281
MXAN_6592	MXAN_RS31925	41363794	MarR family transcriptional regulator	WP_011556521.1	1.33744	0.962992	0.759633	0.472676
MXAN_1744	MXAN_RS08465	41359176	lipoxygenase	WP_011551853.1	0.891318	1.08569	1.0083	0.503573
MXAN_6784	MXAN_RS32855	41363974	glycosyltransferase family 2 protein	WP_011556709.1	0.994651	0.592321	1.06414	0.820896
MXAN_6225	MXAN_RS30175	41363451	hypothetical protein	WP_011556169.1	1.14246	0.800972	0.970421	0.546705
MXAN_5844	MXAN_RS28325	41363082	DNA polymerase III subunit alpha	WP_011555795.1	1.10762	0.982466	0.657687	0.688443
MXAN_1898	MXAN_RS09200	41359313	hypothetical protein	WP_020478555.1	0.825477	0.709802	0.901111	0.930788
MXAN_4979	MXAN_RS24180	41362264	hypothetical protein	WP_020478684.1	0.995242	1.08181	0.596801	0.60322
MXAN_3714	MXAN_RS18015	41361047	RNA pseudouridine synthase	WP_011553731.1	0.692375	0.667412	0.541911	1.35203
MXAN_2278	MXAN_RS11010	41359666	bifunctional aspartate kinase/homoserine dehydrogenase I	WP_011552354.1	0.725416	0.789974	1.06737	0.663919
MXAN_4573	MXAN_RS22185	41361874	DUF3516 domain-containing protein	WP_011554568.1	0.979931	0.88899	0.686201	0.656779
No old locus tag	MXAN_RS16635	41360780	hypothetical protein	WP_020478771.1	0.806634	0.714761	0.907231	0.720546
MXAN_3007	MXAN_RS14560	41360368	FADH(2)-oxidizing methylenetetrahydrofolate--tRNA-(uracil(54)-C(5))-methyltransferase TrmFO	WP_011553063.1	0.895466	0.727882	0.800934	0.706938
MXAN_0604	MXAN_RS02930	41358082	hypothetical protein	WP_011550735.1	0.95809	0.993145	0.722512	0.453644
MXAN_5911	MXAN_RS28660	41363149	penicillin-binding protein 1A	WP_020478834.1	0.859326	0.819896	0.772074	0.652368
MXAN_7497	MXAN_RS36180	41364631	insulinase family protein	WP_011557399.1	0.827085	1.10637	0.547839	0.555213
MXAN_6532	MXAN_RS31650	41363739	PTS mannose transporter subunit IIA	WP_011556462.1	0.738986	0.600971	1.07599	0.600211
MXAN_7200	MXAN_RS34860	41364371	endonuclease	WP_011557119.1	0.743508	0.972664	0.659961	0.621336
MXAN_1400	MXAN_RS06790	41358847	3-dehydroquinate dehydratase	WP_011551517.1	0.878141	0.622541	0.934985	0.476566
MXAN_6450	MXAN_RS31240	41363657	serine hydrolase	WP_011556382.1	0.946624	0.735207	0.685608	0.53585
MXAN_5880	MXAN_RS28510	41363119	DUF1751 domain-containing protein	WP_011555831.1	0.923591	0.895884	0.471259	0.491115
MXAN_5145	MXAN_RS24995	41362427	chemotaxis response regulator protein-glutamate methylesterase	WP_011555116.1	-1.06088	-0.687675	-0.523092	-0.46701
MXAN_5748	ftsE	41362991	cell division ATP-binding protein FtsE	WP_011555699.1	-0.805176	-0.604435	-0.435221	-0.949371
MXAN_4633	pyrE	41361933	orotate phosphoribosyltransferase	WP_011554626.1	-1.0363	-0.599833	-0.67527	-0.503929
MXAN_4440	MXAN_RS21570	41361752	hypothetical protein	WP_011554439.1	-0.952102	-0.561412	-0.630644	-0.680286
No old locus tag	MXAN_RS06295	41358748	hypothetical protein	WP_020478220.1	-0.982831	-0.673323	-0.712852	-0.463341
MXAN_1948	MXAN_RS09450	41359361	tetratricopeptide repeat protein	WP_011552041.1	-1.04042	-0.59646	-0.832724	-0.421269
MXAN_0871	MXAN_RS04175	41358330	serine/threonine protein kinase	WP_011550992.1	-0.913891	-0.653691	-0.823426	-0.510911
MXAN_6778	MXAN_RS32830	41363969	transcriptional regulator	WP_011556703.1	-1.0029	-0.612422	-0.566544	-0.73986
MXAN_5165	MXAN_RS25100	41362448	NA	WP_011555136.1	-0.851039	-0.627757	-0.84682	-0.640126
MXAN_1336	MXAN_RS06465	41358782	hypothetical protein	WP_011551453.1	-1.15553	-0.63868	-0.745929	-0.528479
MXAN_4771	fabD	41362070	[acyl-carrier-protein] S-malonyltransferase	WP_011554758.1	-0.961273	-0.761305	-0.63147	-0.793628
MXAN_1301	MXAN_RS06290	41358747	HlyC/CorC family transporter	WP_011551418.1	-0.911212	-0.615744	-1.03014	-0.645298
MXAN_6691	MXAN_RS32395	41363884	difG-fibril biogenesis regulator	WP_011556616.1	-0.967776	-0.589396	-0.798336	-0.846976
MXAN_7305	MXAN_RS35350	41364468	carboxypeptidase regulatory-like domain-containing protein	WP_011557224.1	-1.05739	-0.580285	-0.514298	-1.07567
MXAN_6927	MXAN_RS33540	41364109	SanA protein	WP_011556847.1	-0.913141	-0.909504	-0.77935	-0.656975
MXAN_1423	MXAN_RS06900	41358869	hypothetical protein	WP_011551540.1	-1.01127	-0.63583	-0.82174	-0.816221
MXAN_1337	MXAN_RS06470	41358783	hypothetical protein	WP_011551454.1	-1.07177	-0.539375	-0.882954	-0.820239
MXAN_0631	MXAN_RS03065	41358109	AraC family transcriptional regulator	WP_020478279.1	-1.0461	-0.866799	-0.960515	-0.453541
MXAN_1163	MXAN_RS05605	41358614	serine/threonine protein kinase	WP_011551283.1	-1.29075	-0.77574	-0.878124	-0.419675
MXAN_4452	MXAN_RS21630	41361764	ADP-ribosylglycohydrolase family protein	WP_011554451.1	-1.10376	-0.803554	-0.827357	-0.662934
MXAN_5119	MXAN_RS24875	41362403	hypothetical protein	WP_011555093.1	-0.850625	-0.772722	-0.923188	-0.894321
MXAN_7025	MXAN_RS34005	41364201	molecular chaperone DnaK	WP_011556944.1	-1.2388	-0.616045	-0.88311	-0.707177
MXAN_1348	MXAN_RS06525	41358794	class I SAM-dependent methyltransferase	WP_020477759.1	-1.33422	-0.788163	-0.759085	-0.571686
MXAN_6898	MXAN_RS33400	41364081	OmpA domain protein	WP_011556818.1	-1.04735	-0.702535	-0.825234	-0.903314
MXAN_2679	MXAN_RS12975	41360057	HAD-IB family hydrolase	WP_020477653.1	-1.0136	-0.714747	-1.01892	-0.753051
MXAN_5620	MXAN_RS27235	41362866	serine/threonine protein kinase	WP_011555574.1	-1.05907	-0.706284	-1.12948	-0.618951
MXAN_1351	MXAN_RS06540	41358797	hypothetical protein	WP_011551468.1	-0.767362	-0.991483	-0.591758	-1.18259
MXAN_6570	MXAN_RS31830	41363775	serine/threonine protein kinase	WP_020478183.1	-1.30775	-0.616308	-1.06559	-0.556276
MXAN_1923	MXAN_RS09325	41359337	hypothetical protein	WP_011552023.1	-1.17337	-0.928202	-0.927742	-0.529351
No old locus tag	MXAN_RS14430	41360342	hypothetical protein	WP_020478597.1	-1.2994	-0.75209	-0.849365	-0.658549
MXAN_6696	MXAN_RS32420	41363889	difA-methyl-accepting chemotaxis protein	WP_020478209.1	-1.10497	-0.833325	-0.807475	-0.81595
MXAN_5656	MXAN_RS27410	41362901	response regulator	WP_011555609.1	-0.767944	-1.15694	-0.819228	-0.906089
MXAN_3457	MXAN_RS16760	41360805	hypothetical protein	WP_011553490.1	-0.83391	-0.715432	-1.41676	-0.707391
MXAN_5947	MXAN_RS28845	41363186	GlsB/YeaQ/YmgE family stress response membrane protein	WP_011555898.1	-1.1577	-0.985418	-0.760983	-0.7838
MXAN_1916	MXAN_RS09290	41359330	hypothetical protein	WP_011552016.1	-1.34746	-0.682802	-0.900798	-0.759869
MXAN_4632	MXAN_RS22485	41361932	hypothetical protein	WP_011554625.1	-1.05327	-0.827804	-1.11265	-0.701749
MXAN_0029	MXAN_RS00160	41357538	hypothetical protein	WP_011550178.1	-1.31758	-0.7071	-0.960917	-0.712759
MXAN_2359	MXAN_RS11395	41359743	glycosyl transferase family 2	WP_011552434.1	-1.37491	-0.820293	-0.800232	-0.703875
MXAN_4546	MXAN_RS22050	41361847	hypothetical protein	WP_011554541.1	-1.26199	-0.878766	-0.990787	-0.593314
MXAN_4800	MXAN_RS23330	41362099	type VI secretion system tip protein VgrG	WP_011554786.1	-1.14778	-0.809883	-1.13121	-0.682229
MXAN_6571	MXAN_RS31835	41363776	cyclase	WP_011556501.1	-1.39322	-0.626731	-0.80366	-0.957018
MXAN_3437	MXAN_RS16660	41360785	competence/damage-inducible protein A	WP_011553470.1	-1.16192	-1.06773	-1.15163	-0.506903
MXAN_5499	MXAN_RS26665	41362753	hypothetical protein	WP_011555457.1	-1.44771	-0.730238	-1.15065	-0.572467
MXAN_4340	MXAN_RS21065	41361652	hypothetical protein	WP_011554341.1	-1.18728	-1.00842	-0.993813	-0.725867
MXAN_4158	MXAN_RS20190	41361477	alpha/beta hydrolase	WP_011554161.1	-1.01245	-1.0359	-1.20351	-0.670677
MXAN_0755	MXAN_RS03645	41358225	NA	WP_020478994.1	-1.30226	-0.763601	-1.22955	-0.661523
MXAN_2600	MXAN_RS12570	41359977	hypothetical protein	WP_011552670.1	-1.26425	-0.864775	-0.777918	-1.05254
No old locus tag	MXAN_RS23970	41362222	hypothetical protein	WP_020478687.1	-1.24717	-0.872444	-0.899738	-0.960026
MXAN_7207	MXAN_RS34890	41364377	hypothetical protein	WP_011557126.1	-1.28724	-0.842076	-0.915083	-0.946061
MXAN_3956	MXAN_RS19230	41361288	cyclase	WP_011553966.1	-1.29021	-0.887467	-1.1336	-0.829218
MXAN_2062	MXAN_RS10010	41359471	peptidoglycan-binding protein LysM	WP_011552146.1	-1.31348	-0.647249	-1.14064	-1.04446
MXAN_4140	MXAN_RS20100	41361459	gliding motility regulatory protein	WP_011554143.1	-1.44261	-0.667355	-1.1726	-0.874203
MXAN_4223	hisN	41361540	histidinol-phosphatase	WP_011554226.1	-1.29671	-0.814252	-0.827957	-1.22838
MXAN_6789	MXAN_RS32880	41363979	rod shape-determining protein	WP_011556714.1	-1.32245	-0.772362	-1.11146	-0.982372
MXAN_3411	MXAN_RS16525	41360758	hypothetical protein	WP_011553444.1	-1.41299	-0.973992	-0.95896	-0.852212
MXAN_3203	MXAN_RS15510	41360557	FHA domain-containing protein	WP_011553250.1	-1.10521	-0.768698	-1.02032	-1.30891
MXAN_2910	MXAN_RS14095	41360278	serine/threonine protein kinase	WP_020478798.1	-1.59444	-0.965916	-1.03243	-0.642961
MXAN_4179	MXAN_RS20290	41361497	DUF2520 domain-containing protein	WP_011554182.1	-1.2722	-0.998191	-0.851188	-1.12069
MXAN_2980	MXAN_RS14435	41360343	serine/threonine protein kinase	WP_011553036.1	-1.54254	-0.776256	-1.00475	-0.924693
MXAN_0125	MXAN_RS00625	41357630	hypothetical protein	WP_020477939.1	-0.889124	-1.13184	-0.994351	-1.23388
MXAN_3355	MXAN_RS16255	41360705	hypothetical protein	WP_020478753.1	-1.63042	-0.955241	-0.976011	-0.722307
MXAN_3975	MXAN_RS19325	41361307	hypothetical protein	WP_020478113.1	-0.996733	-1.06231	-1.559	-0.675711
MXAN_0634	MXAN_RS03080	41358112	hypothetical protein	WP_011550765.1	-1.34716	-0.701966	-0.912702	-1.3362
MXAN_4015	MXAN_RS19525	41361347	hypothetical protein	WP_011554025.1	-1.0199	-0.779115	-1.06318	-1.43921
MXAN_7326	MXAN_RS35455	41364489	RNA polymerase sigma factor	WP_011557245.1	-1.36368	-1.0446	-1.15744	-0.736461
MXAN_4566	MXAN_RS22150	41361867	N-acetyltransferase	WP_011554561.1	-1.37922	-0.758109	-1.43365	-0.763679
MXAN_3144	xdhC	41360503	xanthine dehydrogenase accessory protein XdhC	WP_011553194.1	-1.10987	-0.920461	-1.17152	-1.13435
MXAN_4032	MXAN_RS19605	41361363	CAP domain-containing protein	WP_011554041.1	-1.525	-0.871548	-1.29464	-0.658005
MXAN_3988	MXAN_RS19390	41361320	FHA domain-containing protein	WP_011553998.1	-1.08203	-0.827539	-1.542	-0.912692
MXAN_2440	MXAN_RS11805	41359824	hypothetical protein	WP_011552515.1	-1.54187	-1.04848	-1.06779	-0.731508
MXAN_3207	MXAN_RS15530	41360561	sulfurtransferase TusA family protein	WP_011553254.1	-1.40206	-0.969539	-0.976489	-1.04507
MXAN_3061	MXAN_RS14835	41360423	RimK family alpha-L-glutamate ligase	WP_011553116.1	-1.54325	-0.781083	-0.952109	-1.1198
MXAN_4463	MXAN_RS21675	41361773	diguanylate cyclase response regulator	WP_011554461.1	-1.5549	-0.873577	-1.02433	-0.961353
MXAN_6890	MXAN_RS33375	41364076	transcriptional regulator	WP_011556813.1	-1.68644	-0.993739	-1.20063	-0.554349
MXAN_4030	MXAN_RS19595	41361361	carboxypeptidase regulatory-like domain-containing protein	WP_011554039.1	-1.1713	-1.05747	-1.07722	-1.14986
No old locus tag	MXAN_RS15715	41360597	hypothetical protein	WP_020479042.1	-1.10278	-1.32398	-1.00258	-1.09736
MXAN_4955	MXAN_RS24060	41362240	DUF692 domain-containing protein	WP_011554933.1	-1.55887	-0.807796	-1.66613	-0.569606
MXAN_1628	MXAN_RS07920	41359073	hypothetical protein	WP_011551739.1	-0.926744	-0.866481	-1.98147	-0.852904
MXAN_5615	MXAN_RS27210	41362861	pilZ	WP_011555569.1	-1.71525	-1.44406	-0.895456	-0.586255
MXAN_4801	MXAN_RS23335	41362100	type VI secretion system lipoprotein TssJ	WP_011554787.1	-1.26944	-0.85161	-0.870026	-1.66927
MXAN_5832	MXAN_RS28275	41363072	DUF4440 domain-containing protein	WP_011555783.1	-1.74879	-1.05559	-0.916278	-0.971201
MXAN_4675	MXAN_RS22700	41361975	two-component system response regulator	WP_011554666.1	-1.59742	-1.1048	-1.02822	-0.981
MXAN_3359	MXAN_RS16270	41360708	DUF3488 domain-containing protein	WP_011553392.1	-1.51195	-1.09327	-1.49666	-0.643828
MXAN_3829	MXAN_RS18595	41361162	bile acid:sodium symporter family protein	WP_011553841.1	-1.47305	-0.996037	-1.18468	-1.12058
MXAN_3387	MXAN_RS16400	41360734	hypothetical protein	WP_020478759.1	-2.04994	-0.980458	-1.2699	-0.48032
MXAN_0991	MXAN_RS04765	41358447	hypothetical protein	WP_011551112.1	-1.51379	-0.701782	-1.51979	-1.0507
MXAN_5811	MXAN_RS28170	41363052	hypothetical protein	WP_020478454.1	-1.32343	-1.11218	-0.859989	-1.49761
NA	NA	41358738	NA	WP_100248076.1	-0.92628	-1.05174	-0.895597	-1.92247
MXAN_3116	MXAN_RS15105	41360477	RDD family protein	WP_011553166.1	-1.62794	-0.782336	-1.37138	-1.04876
MXAN_1333	MXAN_RS06450	41358779	hypothetical protein	WP_011551450.1	-1.80864	-1.15675	-1.48009	-0.463862
MXAN_2941	MXAN_RS14245	41360305	hypothetical protein	WP_011553000.1	-1.29865	-0.864975	-1.17094	-1.59781
MXAN_5617	MXAN_RS27220	41362863	ArsR family transcriptional regulator	WP_011555571.1	-1.67472	-1.21997	-0.953152	-1.11508
MXAN_3449	MXAN_RS16720	41360797	CusA/CzcA family heavy metal efflux RND transporter	WP_011553482.1	-1.61469	-1.04272	-1.25568	-1.05344
MXAN_2162	MXAN_RS10455	41359558	ankyrin repeat domain-containing protein	WP_011552240.1	-1.43013	-0.912456	-1.24186	-1.39255
MXAN_0560	MXAN_RS02720	41358044	peptidase	WP_011550692.1	-1.45775	-0.895538	-1.59498	-1.09392
MXAN_5091	MXAN_RS24735	41362375	hypothetical protein	WP_020478707.1	-1.42567	-1.21361	-0.964668	-1.44273
MXAN_0933	MXAN_RS04485	41358392	serine/threonine-protein kinase PknK	WP_011551054.1	-1.41141	-1.24726	-1.56245	-0.835121
MXAN_5505	MXAN_RS26695	41362759	response regulator	WP_011555463.1	-1.65479	-1.20571	-1.37391	-0.845731
MXAN_2343	MXAN_RS11320	41359728	hypothetical protein	WP_011552418.1	-1.82432	-1.45674	-1.16866	-0.650725
MXAN_3586	MXAN_RS17395	41360932	hypothetical protein	WP_011553612.1	-2.07078	-1.0745	-1.41887	-0.550255
MXAN_1525	MXAN_RS07410	41358971	GGDEF domain-containing protein	WP_026113815.1	-1.42116	-1.28506	-1.64489	-0.771669
MXAN_3126	MXAN_RS15155	41360487	arsenate reductase	WP_011553176.1	-1.58601	-1.00171	-1.35858	-1.18488
MXAN_4169	MXAN_RS20240	41361487	DUF4123 domain-containing protein	WP_020478844.1	-1.52768	-0.907232	-1.75857	-0.937927
MXAN_4462	MXAN_RS21670	41361772	hypothetical protein	WP_011554460.1	-1.49699	-0.911196	-1.41539	-1.31235
MXAN_4165	MXAN_RS20220	41361483	sensor histidine kinase	WP_020478842.1	-1.25225	-1.07204	-1.62102	-1.21842
MXAN_5847	MXAN_RS28340	41363085	hypothetical protein	WP_011555798.1	-1.52172	-1.09749	-1.53091	-1.02873
MXAN_5363	MXAN_RS26025	41362631	inorganic polyphosphate kinase	WP_026113757.1	-1.69784	-0.987893	-1.2575	-1.23676
MXAN_6741	MXAN_RS32645	41363933	albicidin resistance protein	WP_011556666.1	-1.68019	-1.21828	-1.26137	-1.14377
MXAN_1364	MXAN_RS06605	41358810	HD domain-containing protein	WP_011551481.1	-1.89083	-1.24044	-1.48968	-0.693565
MXAN_3190	MXAN_RS15450	41360545	methyltransferase domain-containing protein	WP_011553237.1	-1.99825	-0.964946	-1.30433	-1.05084
MXAN_0228	MXAN_RS01115	41357728	XRE family transcriptional regulator	WP_011550374.1	-1.20929	-0.714978	-1.02821	-2.36716
MXAN_6307	MXAN_RS30555	41363523	chloride channel protein	WP_011556240.1	-1.40248	-1.06069	-1.40227	-1.48615
MXAN_3037	MXAN_RS14715	41360399	TIGR02265 family protein	WP_011553093.1	-1.65784	-1.46254	-1.17843	-1.09631
NA	NA	41360691	NA	WP_074960190.1	-2.14876	-1.0971	-1.62511	-0.597108
MXAN_3360	MXAN_RS16275	41360709	DUF58 domain-containing protein	WP_011553393.1	-2.00949	-1.32377	-1.42573	-0.766794
MXAN_4409	MXAN_RS21420	41361722	cupin-like domain-containing protein	WP_011554408.1	-1.33845	-0.887255	-1.99742	-1.31308
MXAN_0288	MXAN_RS01410	41357787	VWA domain-containing protein	WP_011550432.1	-1.71008	-1.15283	-1.422	-1.26024
MXAN_5747	MXAN_RS27855	41362990	ABC transporter permease	WP_011555698.1	-1.69201	-1.00417	-1.32623	-1.58184
MXAN_3361	MXAN_RS16280	41360710	ATPase AAA	WP_011553394.1	-1.94496	-0.971976	-2.03624	-0.696025
MXAN_4976	MXAN_RS24165	41362261	hypothetical protein	WP_011554954.1	-1.671	-1.12048	-2.00538	-0.869206
MXAN_7350	MXAN_RS35570	41364511	hypothetical protein	WP_011557263.1	-1.8435	-1.42521	-1.82723	-0.602677
No old locus tag	MXAN_RS36860	NA	NA	WP_074960228.1	-1.90134	-1.15355	-1.23505	-1.48275
MXAN_6451	MXAN_RS31245	41363658	hypothetical protein	WP_011556383.1	-1.18156	-1.6684	-1.01188	-1.95101
No old locus tag	MXAN_RS13920	41360243	hypothetical protein	WP_011552935.1	-1.43125	-1.53037	-2.09415	-0.834523
MXAN_1593	MXAN_RS07745	41359038	DUF559 domain-containing protein	WP_011551704.1	-1.42097	-1.19118	-1.63932	-1.64083
MXAN_6030	MXAN_RS29255	41363268	hypothetical protein	WP_011555979.1	-1.94512	-0.960034	-1.33193	-1.67443
MXAN_5365	MXAN_RS26035	41362633	hybrid sensor histidine kinase/response regulator	WP_011555330.1	-1.6346	-1.42037	-1.08332	-1.83414
MXAN_5733	MXAN_RS27785	41362976	hypothetical protein	WP_011555684.1	-1.58012	-1.03289	-2.63218	-0.753935
MXAN_3161	MXAN_RS15320	41360520	hypothetical protein	WP_011553210.1	-1.84968	-1.05041	-2.17001	-0.957836
MXAN_5859	MXAN_RS28405	41363098	ion transporter	WP_011555810.1	-1.95621	-1.1514	-2.10595	-0.831697
MXAN_3692	MXAN_RS17910	41361027	ATPase AAA	WP_020478142.1	-2.24698	-1.15215	-1.29961	-1.36101
MXAN_3761	MXAN_RS18245	41361093	hypothetical protein	WP_011553774.1	-2.00717	-1.01793	-1.50561	-1.55863
MXAN_1514	MXAN_RS07355	41358960	hypothetical protein	WP_011551625.1	-1.60319	-1.22243	-1.9667	-1.32312
MXAN_6522	MXAN_RS31605	41363730	MgtC/SapB family protein	WP_011556453.1	-1.78058	-1.421	-1.8523	-1.10286
MXAN_4468	MXAN_RS21700	41361778	response regulator	WP_011554466.1	-1.87927	-1.10441	-1.53464	-1.72723
MXAN_5430	MXAN_RS26335	41362691	development-specific protein S	WP_020477824.1	-1.55008	-1.9428	-1.53174	-1.2221
No old locus tag	MXAN_RS19730	41361388	NA	WP_020478338.1	-2.20548	-1.37009	-1.77704	-0.919961
MXAN_5596	MXAN_RS27115	41362842	hypothetical protein	WP_011555550.1	-1.96017	-1.36151	-1.73391	-1.3274
MXAN_0747	MXAN_RS03605	41358217	hypothetical protein	WP_011550873.1	-1.51823	-1.68717	-2.27536	-0.903648
MXAN_4681	MXAN_RS22730	41361979	DNA mismatch repair protein MutS	WP_011554672.1	-2.09285	-1.51667	-1.98654	-0.854948
MXAN_4419	MXAN_RS21470	41361732	aspartyl/asparaginyl beta-hydroxylase domain-containing protein	WP_011554418.1	-1.88975	-1.26718	-2.45064	-0.963185
MXAN_2478	MXAN_RS11990	41359861	hypothetical protein	WP_011552550.1	-1.90647	-1.0711	-1.56458	-2.03606
MXAN_4767	rpiB	41362066	ribose 5-phosphate isomerase B	WP_011554754.1	-1.7992	-1.09369	-1.26637	-2.42298
MXAN_0986	MXAN_RS04740	41358442	hypothetical protein	WP_011551107.1	-2.11786	-1.61319	-1.95524	-0.911892
MXAN_4031	MXAN_RS19600	41361362	DUF721 domain-containing protein	WP_011554040.1	-1.76916	-1.52152	-1.85715	-1.61568
MXAN_5012	MXAN_RS24340	41362296	decarboxylase	WP_020478677.1	-1.72892	-1.74501	-2.38013	-0.925731
MXAN_5300	MXAN_RS25715	41362571	hypothetical protein	WP_011555266.1	-2.35651	-1.57849	-1.5685	-1.35472
MXAN_6563	MXAN_RS31795	41363768	hypothetical protein	WP_011556493.1	-2.29211	-1.3284	-2.36895	-0.926443
MXAN_1170	MXAN_RS05640	41358621	hypothetical protein	WP_011551290.1	-2.23396	-1.43687	-2.00087	-1.26976
MXAN_3949	MXAN_RS19195	41361281	poly(3-hydroxyalkanoate) depolymerase	WP_011553959.1	-1.61796	-1.25679	-2.0275	-2.05982
No old locus tag	MXAN_RS06155	41358720	hypothetical protein	WP_020478233.1	-2.13624	-1.76932	-2.53851	-0.561117
MXAN_7352	MXAN_RS35580	41364513	TIGR02265 family protein	WP_011557265.1	-2.18536	-1.4576	-2.54114	-0.918681
MXAN_7353	MXAN_RS35585	41364514	3-ketoacyl-ACP synthase	WP_011557266.1	-2.12515	-1.84844	-2.48947	-0.933873
MXAN_0930	MXAN_RS04470	41358389	serine/threonine protein kinase	WP_020478153.1	-2.24743	-2.17482	-2.41567	-0.651617
No old locus tag	MXAN_RS06210	41358731	hypothetical protein	WP_020478227.1	-1.90127	-1.73474	-1.50695	-2.39491
MXAN_4578	MXAN_RS22215	41361878	DUF3014 domain-containing protein	WP_011554573.1	-2.16048	-1.84216	-1.99817	-1.54068
MXAN_6971	MXAN_RS33745	41364149	two-component sensor histidine kinase	WP_020477984.1	-1.80673	-1.79377	-2.28474	-1.76467
MXAN_5857	MXAN_RS28395	41363096	DUF485 domain-containing protein	WP_011555808.1	-2.61413	-1.69795	-2.74594	-0.725371
MXAN_3690	MXAN_RS17900	41361025	hypothetical protein	WP_011553708.1	-2.66031	-1.52099	-2.64938	-1.13002
MXAN_3191	MXAN_RS15455	41360546	hypothetical protein	WP_011553238.1	-3.15728	-1.5722	-1.30217	-1.96384
MXAN_4267	MXAN_RS20715	41361582	hydroxymethylglutaryl-CoA synthase	WP_011554270.1	-1.83087	-1.56489	-0.700442	-3.94027
MXAN_4264	MXAN_RS20700	41361579	CoA transferase subunit A	WP_011554267.1	-2.04192	-1.78951	-1.04768	-3.29418
MXAN_1284	MXAN_RS06200	41358729	2-isopropylmalate synthase	WP_020478229.1	-1.67978	-1.47731	-1.17972	-4.09896
MXAN_4416	MXAN_RS21455	41361729	cephalosporin hydroxylase	WP_011554415.1	-1.42492	-1.19864	-3.37682	-2.44996
MXAN_1358	MXAN_RS06575	41358804	hypothetical protein	WP_011551475.1	-2.57422	-2.26197	-1.99642	-1.83827
MXAN_2922	MXAN_RS14155	41360290	undecaprenyl-phosphate glucose phosphotransferase	WP_011552982.1	-1.98157	-2.87404	-2.313	-1.56751
MXAN_5025	MXAN_RS24410	41362310	hypothetical protein	WP_011555001.1	-4.14194	-2.5774	-1.06297	-0.984268
MXAN_1286	MXAN_RS06215	41358732	ABC transporter ATP-binding protein	WP_020478226.1	-2.11646	-1.5933	-1.75679	-3.48491
MXAN_5484	MXAN_RS37335	41364802	hypothetical protein	WP_026113761.1	-2.94002	-2.54462	-2.84508	-0.714647
MXAN_1285	MXAN_RS06205	41358730	hypothetical protein	WP_020478228.1	-2.18001	-1.37441	-1.63183	-3.92147
MXAN_4265	MXAN_RS20705	41361580	glutaconate CoA-transferase	WP_011554268.1	-2.14862	-1.73958	-1.31351	-4.2603
MXAN_2753	MXAN_RS13340	41360130	DUF1330 domain-containing protein	WP_011552820.1	-2.55097	-1.97788	-3.70465	-1.60827
MXAN_4579	MXAN_RS22220	41361879	two-component sensor histidine kinase	WP_011554574.1	-2.95486	-3.0823	-2.94357	-1.40473
MXAN_1135	MXAN_RS05465	41358586	DUF962 domain-containing protein	WP_011551255.1	-2.93214	-2.13681	-4.23814	-1.26302
MXAN_4581	MXAN_RS22230	41361881	peptidoglycan-associated lipoprotein	WP_011554576.1	-3.23836	-2.8305	-3.00605	-1.49934
MXAN_4492	MXAN_RS36910	41364734	DUF4255 domain-containing protein	WP_074960177.1	-2.44041	-3.07435	-3.05757	-2.27161
MXAN_5151	MXAN_RS25030	41362434	NA	WP_011555122.1	-3.7378	-2.2483	-2.93953	-2.30243
MXAN_0472	MXAN_RS02310	41357965	GIY-YIG nuclease family protein	WP_043612588.1	-3.75608	-1.98711	-2.13443	-3.54424
MXAN_1244	MXAN_RS06010	41358692	hypothetical protein	WP_011551363.1	-3.66445	-3.56759	-3.20737	-1.06785
MXAN_4259	MXAN_RS20675	41361574	hypothetical protein	WP_011554262.1	-4.25877	-3.30322	-3.43875	-1.63657
MXAN_7030	MXAN_RS34030	41364206	hypothetical protein	WP_011556949.1	-4.03183	-3.1084	-4.06247	-1.5857
No old locus tag	MXAN_RS22735	41361980	hypothetical protein	WP_020477897.1	-4.5495	-2.5572	-3.46427	-2.53127
MXAN_4260	MXAN_RS20680	41361575	hypothetical protein	WP_011554263.1	-3.61773	-3.72869	-4.00369	-2.50395
MXAN_2854	MXAN_RS13825	41360224	hypothetical protein	WP_011552915.1	-4.79698	-3.1889	-4.65726	-1.76725
MXAN_0682	MXAN_RS03305	41358157	class I SAM-dependent methyltransferase	WP_011550812.1	-3.59774	-4.53974	-6.5484	-1.75662
MXAN_2856	MXAN_RS13835	41360226	mersacidin/lichenicidin family type 2 lantibiotic	WP_011552917.1	-5.27449	-4.43613	-5.72661	-1.38933
MXAN_0683	MXAN_RS03310	41358158	cytochrome P450	WP_020478271.1	-4.94515	-5.23257	-6.40773	-1.64038
MXAN_0504	MXAN_RS02445	41357990	hypothetical protein	WP_011550636.1	-5.04314	-3.61581	-6.56182	-4.81376
